# The gut metagenome harbors metabolic and antibiotic resistance signatures of moderate-to-severe asthma

**DOI:** 10.1101/2023.01.03.522677

**Authors:** Naomi G. Wilson, Ariel Hernandez-Leyva, Drew J. Schwartz, Leonard B. Bacharier, Andrew L. Kau

## Abstract

Asthma is a common allergic airway disease that develops in association with the human microbiome early in life. Both the composition and function of the infant gut microbiota have been linked to asthma risk, but functional alterations in the gut microbiota of older patients with established asthma remain an important knowledge gap. Here, we performed whole metagenomic shotgun sequencing of 95 stool samples from 59 healthy and 36 subjects with moderate-to-severe asthma to characterize the metagenomes of gut microbiota in children and adults 6 years and older. Mapping of functional orthologs revealed that asthma contributes to 2.9% of the variation in metagenomic content even when accounting for other important clinical demographics. Differential abundance analysis showed an enrichment of long-chain fatty acid (LCFA) metabolism pathways which have been previously implicated in airway smooth muscle and immune responses in asthma. We also observed increased richness of antibiotic resistance genes (ARGs) in people with asthma. One differentially abundant ARG was a macrolide resistance marker, *ermF*, which significantly co-occurred with the *Bacteroides fragilis* toxin, suggesting a possible relationship between enterotoxigenic *B. fragilis*, antibiotic resistance, and asthma. Lastly, we found multiple virulence factor (VF) and ARG pairs that co-occurred in both cohorts suggesting that virulence and antibiotic resistance traits are co-selected and maintained in the fecal microbiota of people with asthma. Overall, our results show functional alterations via LCFA biosynthetic genes and increases in antibiotic resistance genes in the gut microbiota of subjects with moderate-to-severe asthma and could have implications for asthma management and treatment.
