## Supplementary material for "The gut metagenome harbors metabolic and antibiotic resistance signatures of moderate-to-severe asthma": Table S1

### Sheet: Table S1
Table S1: Fecal shotgun metagenomics filtering and assembly summary statistics
									Antibiotics used in the past 12 months	Filtering paired-end reads with kneaddata											Metagenome assembly evaluation statistics from QUAST
										Input		Step 1: Quality Filter & Trim			Step 2: Decontaminate			Final: Clean data
										Initial Number of Forward Reads	Initial Number of Reverse Reads	Forward reads after trimming	Reverse reads after trimming	Paired-end reads dropped	Forward reads after removing human seqs	Reverse reads after removing human seqs	Paired-end reads dropped	Total filtered forward reads	Total filtered reverse reads	Nonpareil Estmated % Metagenome Coverage of Forward Reads	GC %	N50	N75	L50	L75	Total Length
File prefix	Subject	Asthma	Age Group	Sex	Obesity	Race	ACT Score Level	Tobacco Use		Asthma v. Healthy t-test p= 0.789		Asthma v. Healthy t-test p= 0.687		Asthma v. Healthy t-test p= 0.947	Asthma v. Healthy t-test p= 0.673		Asthma v. Healthy t-test p= 0.23	Asthma v. Healthy t-test p= 0.673		Asthma v. Healthy t-test p= 0.73	Asthma v. Healthy t-test p= 0.007	Asthma v. Healthy t-test p= 0.767	Asthma v. Healthy t-test p=0.780	Asthma v. Healthy t-test p=0.429	Asthma v. Healthy t-test p=0.433	Asthma v. Healthy t-test p=0.293
TAAGGCGA-CTCTCTAT_S112	MARS0002	Asthmatic	Adult	Female	Obese	Not Caucasian	Controlled	FALSE	TRUE	8935504	8935504	6438188	6438188	2497316	6435416	6435416	2772	6435416	6435416	79.38	45.21	1632	811	11422	36866	111154667
TAAGGCGA-ACTGCATA_S108	MARS0006	Asthmatic	Adult	Female	Non-Obese	Not Caucasian	Controlled	FALSE	TRUE	15231469	15231469	10643781	10643781	4587688	10616833	10616833	26948	10616833	10616833	92.11	43.69	4987	1150	3343	16945	112648393
GGACTCCT-CTCTCTAT_S90	MARS0035	Asthmatic	Adult	Female	Obese	Not Caucasian	Controlled	FALSE	TRUE	47506958	47506958	37144454	37144454	10362504	37127147	37127147	17307	37127147	37127147	97.75	46.92	8024	1580	4044	24396	245562381
GGACTCCT-GTAAGGAG_S92	MARS0038	Asthmatic	Adult	Female	Obese	Not Caucasian	Poorly Controlled	FALSE	FALSE	30458441	30458441	23553565	23553565	6904876	23528474	23528474	25091	23528474	23528474	96.34	46.05	8625	1603	3655	19138	197908608
GGACTCCT-ACTGCATA_S87	MARS0039	Asthmatic	Adult	Female	Obese	Not Caucasian	Poorly Controlled	FALSE	FALSE	24442611	24442611	18321630	18321630	6120981	18310834	18310834	10796	18310834	18310834	93.45	45.9	4835	1357	5366	25866	191431911
TAGGCATG-CTCTCTAT_S128	MARS0043	Asthmatic	Adult	Female	Non-Obese	Not Caucasian	Poorly Controlled	FALSE	FALSE	21615036	21615036	15429407	15429407	6185629	15420288	15420288	9119	15420288	15420288	91.82	47.1	5772	1051	2850	22091	147438946
CTCTCTAC-GTAAGGAG_S69	MARS0055	Asthmatic	Adult	Male	Non-Obese	Not Caucasian	Poorly Controlled	TRUE	FALSE	8733313	8733313	6767768	6767768	1965545	6602489	6602489	165279	6602489	6602489	82.79	43.52	2466	994	10190	32509	132337760
CTCTCTAC-ACTGCATA_S64	MARS0056	Asthmatic	Adult	Female	Obese	Not Caucasian	Poorly Controlled	FALSE	FALSE	8619187	8619187	6588432	6588432	2030755	6562583	6562583	25849	6562583	6562583	87.63	46.73	5687	1455	2950	13223	109474980
GCTACGCT-GCGTAAGA_S81	MARS0074	Asthmatic	Adult	Female	Non-Obese	Caucasian	Controlled	FALSE	TRUE	14941438	14941438	11403608	11403608	3537830	11386283	11386283	17325	11386283	11386283	92.15	46.8	3858	1125	3949	22601	137627018
CGAGGCTG-CTCTCTAT_S46	MARS0075	Asthmatic	Adult	Male	Non-Obese	Caucasian	Poorly Controlled	TRUE	TRUE	17428068	17428068	12714292	12714292	4713776	12707919	12707919	6373	12707919	12707919	92.21	45.99	3437	1117	6808	26962	144428031
CGAGGCTG-TATCCTCT_S49	MARS0076	Asthmatic	Adult	Female	Non-Obese	Caucasian	Controlled	FALSE	TRUE	10950168	10950168	8023146	8023146	2927022	8005129	8005129	18017	8005129	8005129	92.04	45.05	3710	1242	5057	18284	106409024
CGAGGCTG-GCGTAAGA_S47	MARS0083	Asthmatic	Adult	Female	Obese	Caucasian	Controlled	FALSE	FALSE	10871272	10871272	7747120	7747120	3124152	7742727	7742727	4393	7742727	7742727	84.48	45.73	1869	905	12710	38560	129488726
AAGAGGCA-GTAAGGAG_S8	MARS0088	Asthmatic	Adult	Female	Obese	Not Caucasian	Controlled	FALSE	TRUE	11132260	11132260	8226675	8226675	2905585	8217514	8217514	9161	8217514	8217514	93.98	43.54	6147	1447	1723	9551	82550061
AAGAGGCA-AAGGAGTA_S2	MARS0089	Asthmatic	Adult	Female	Obese	Caucasian	Poorly Controlled	FALSE	FALSE	17776638	17776638	12553831	12553831	5222807	12541573	12541573	12258	12541573	12541573	88.36	44.83	2296	1004	13942	45070	181784867
GTAGAGGA-AGAGTAGA_S97	MARS0094	Asthmatic	Adult	Female	Non-Obese	Not Caucasian	Controlled	FALSE	TRUE	18280851	18280851	14380239	14380239	3900612	14366402	14366402	13837	14366402	14366402	93.24	46.06	7216	1233	3161	19266	156846635
GTAGAGGA-GTAAGGAG_S101	MARS0095	Asthmatic	Adult	Female	Obese	Not Caucasian	Poorly Controlled	FALSE	FALSE	18559623	18559623	14245695	14245695	4313928	14237741	14237741	7954	14237741	14237741	91.29	45.89	4178	1182	5751	25919	162222596
GTAGAGGA-CTAAGCCT_S98	MARS0097	Asthmatic	Adult	Male	Obese	Caucasian	Controlled	FALSE	TRUE	27210285	27210285	21344374	21344374	5865911	21317199	21317199	27175	21317199	21317199	97.06	45.63	6467	1260	3056	18539	146354100
AGGCAGAA-AGAGTAGA_S16	MARS0021	Asthmatic	Pediatric	Female	Non-Obese	Not Caucasian	Poorly Controlled	FALSE	TRUE	18847688	18847688	13279796	13279796	5567892	13239816	13239816	39980	13239816	13239816	91.82	47.14	5367	1073	2965	19144	126081625
TCCTGAGC-CTAAGCCT_S135	MARS0033	Asthmatic	Pediatric	Female	Non-Obese	Caucasian	Poorly Controlled	FALSE	FALSE	23160803	23160803	16261082	16261082	6899721	16251423	16251423	9659	16251423	16251423	92.96	45.08	2756	994	5698	25992	122714852
GGACTCCT-TATCCTCT_S93	MARS0036	Asthmatic	Pediatric	Male	Non-Obese	Not Caucasian	Controlled	FALSE	TRUE	16436871	16436871	12596436	12596436	3840435	12589426	12589426	7010	12589426	12589426	88.05	46.01	2497	1003	12492	43051	182700000
CTCTCTAC-AGAGTAGA_S65	MARS0053	Asthmatic	Pediatric	Female	Non-Obese	Caucasian	Controlled	FALSE	FALSE	10111060	10111060	7819217	7819217	2291843	7808969	7808969	10248	7808969	7808969	86.95	44.8	2058	954	11164	36213	135032851
GCTACGCT-GTAAGGAG_S82	MARS0069	Asthmatic	Pediatric	Male	Obese	Not Caucasian	-	FALSE	FALSE	13023692	13023692	9903163	9903163	3120529	9898595	9898595	4568	9898595	9898595	87.92	46.36	2079	937	12035	37792	137845283
CGAGGCTG-AGAGTAGA_S44	MARS0077	Asthmatic	Pediatric	Male	Non-Obese	Not Caucasian	Controlled	FALSE	FALSE	6945140	6945140	5233208	5233208	1711932	5227335	5227335	5873	5227335	5227335	77.12	47.43	1454	780	11642	34652	94435832
AAGAGGCA-CTCTCTAT_S6	MARS0084	Asthmatic	Pediatric	Female	Non-Obese	Not Caucasian	Controlled	FALSE	FALSE	8646424	8646424	6688726	6688726	1957698	6684141	6684141	4585	6684141	6684141	76.71	45.82	1372	762	18721	48624	118337472
AAGAGGCA-TATCCTCT_S9	MARS0086	Asthmatic	Pediatric	Female	Non-Obese	Not Caucasian	Controlled	FALSE	FALSE	11211428	11211428	8475754	8475754	2735674	8471368	8471368	4386	8471368	8471368	89.6	46.82	4229	1231	4577	20383	129381934
AAGAGGCA-AGAGTAGA_S4	MARS0087	Asthmatic	Pediatric	Male	Obese	Not Caucasian	Poorly Controlled	FALSE	FALSE	11660622	11660622	8605613	8605613	3055009	8598807	8598807	6806	8598807	8598807	83.47	45.96	2462	946	9775	36062	149061612
AAGAGGCA-CTAAGCCT_S5	MARS0090	Asthmatic	Pediatric	Female	Non-Obese	Not Caucasian	Controlled	FALSE	FALSE	11218494	11218494	8135519	8135519	3082975	8127144	8127144	8375	8127144	8127144	89.83	46.52	3489	1066	3616	19616	109477594
GTAGAGGA-CTCTCTAT_S99	MARS0092	Asthmatic	Pediatric	Male	Non-Obese	Not Caucasian	Controlled	FALSE	FALSE	18968794	18968794	14459941	14459941	4508853	14442940	14442940	17001	14442940	14442940	90.07	45.93	3505	1180	9595	36981	208968397
GTAGAGGA-TATCCTCT_S102	MARS0093	Asthmatic	Pediatric	Female	Non-Obese	Not Caucasian	Controlled	FALSE	FALSE	8003013	8003013	5788286	5788286	2214727	5770789	5770789	17497	5770789	5770789	78.41	45.28	1409	771	14853	39914	100871355
GTAGAGGA-GCGTAAGA_S100	MARS0098	Asthmatic	Pediatric	Female	Obese	Caucasian	Controlled	FALSE	FALSE	11830670	11830670	9200718	9200718	2629952	9194758	9194758	5960	9194758	9194758	88.24	45.64	2614	1029	9227	32852	146030552
TAAGGCGA-GGCTACTC_S116	MARS0099	Asthmatic	Pediatric	Female	Non-Obese	Not Caucasian	Controlled	FALSE	TRUE	7157749	7157749	4931029	4931029	2226720	4926760	4926760	4269	4926760	4926760	80.92	44.81	1854	876	11181	33557	109221401
TAAGGCGA-CCTCAGAC_S110	MARS0100	Asthmatic	Pediatric	Male	Obese	Caucasian	Controlled	FALSE	FALSE	6136954	6136954	4088365	4088365	2048589	4039089	4039089	49276	4039089	4039089	79.8	42.7	2162	822	5388	19716	69133688
TAAGGCGA-TAGATCGC_S118	MARS0101	Asthmatic	Pediatric	Male	Non-Obese	Caucasian	Controlled	FALSE	TRUE	58467349	58467349	29759694	29759694	28707655	29718043	29718043	41651	29718043	29718043	96.11	47.32	3559	1106	9911	40121	218879514
TAAGGCGA-TCCTTACG_S120	MARS0102	Asthmatic	Pediatric	Female	Obese	Caucasian	Controlled	FALSE	TRUE	24308804	24308804	18433270	18433270	5875534	17337309	17337309	1095961	17337309	17337309	93.55	45.85	3112	1042	7787	33628	170615120
TAAGGCGA-ACGCGTGG_S107	MARS0103	Asthmatic	Pediatric	Male	Non-Obese	Caucasian	Controlled	FALSE	TRUE	15174490	15174490	10272767	10272767	4901723	10267993	10267993	4774	10267993	10267993	90.84	47.91	3051	986	4010	19909	98683544
TAAGGCGA-GGAACTCC_S115	MARS0104	Asthmatic	Pediatric	Male	Non-Obese	Not Caucasian	Poorly Controlled	FALSE	FALSE	31365857	31365857	23727031	23727031	7638826	23664912	23664912	62119	23664912	23664912	94.62	47.79	3213	1133	8925	39576	217065164
TAAGGCGA-TATCCTCT_S119	MARS0003	Healthy	Adult	Female	Non-Obese	Caucasian	NA	TRUE	FALSE	19466425	19466425	14462918	14462918	5003507	14451043	14451043	11875	14451043	14451043	90.27	45.17	3015	1104	9865	36566	183117867
TAAGGCGA-AGAGTAGA_S109	MARS0004	Healthy	Adult	Female	Non-Obese	Caucasian	NA	TRUE	FALSE	19821121	19821121	15285463	15285463	4535658	15244290	15244290	41173	15244290	15244290	90.02	46.01	2901	1037	9760	39377	190086884
TAAGGCGA-GTAAGGAG_S117	MARS0005	Healthy	Adult	Male	Non-Obese	Caucasian	NA	TRUE	FALSE	17520180	17520180	13060108	13060108	4460072	12991166	12991166	68942	12991166	12991166	92.83	43.08	2294	955	6241	27355	116757570
TAAGGCGA-AAGGAGTA_S106	MARS0007	Healthy	Adult	Female	Non-Obese	Caucasian	NA	FALSE	FALSE	15205108	15205108	10834286	10834286	4370822	10827042	10827042	7244	10827042	10827042	91.17	44.75	2975	1075	7272	28853	143727870
TAAGGCGA-TGGCCATG_S121	MARS0008	Healthy	Adult	Female	Obese	Not Caucasian	NA	FALSE	FALSE	41124698	41124698	28113460	28113460	13011238	28097515	28097515	15945	28097515	28097515	96.82	47.38	5055	1320	5732	25737	187395401
TAAGGCGA-CTAAGCCT_S111	MARS0009	Healthy	Adult	Female	Obese	Caucasian	NA	FALSE	FALSE	14656936	14656936	10001294	10001294	4655642	9997071	9997071	4223	9997071	9997071	93.52	44.34	8212	1110	1351	10337	83141333
TAAGGCGA-GCGTAAGA_S114	MARS0010	Healthy	Adult	Male	Non-Obese	Caucasian	NA	FALSE	TRUE	17744942	17744942	12946329	12946329	4798613	12936515	12936515	9814	12936515	12936515	89.4	45.7	2610	1019	10561	39107	174665123
CGTACTAG-CTCTCTAT_S56	MARS0011	Healthy	Adult	Male	Non-Obese	Caucasian	NA	FALSE	TRUE	14076733	14076733	10400381	10400381	3676352	10387120	10387120	13261	10387120	10387120	90.19	43.68	3088	1035	6416	26745	133202647
CGTACTAG-TATCCTCT_S59	MARS0012	Healthy	Adult	Female	Obese	Caucasian	NA	FALSE	FALSE	10411824	10411824	7734494	7734494	2677330	7729281	7729281	5213	7729281	7729281	90.52	44.21	4416	1006	2501	15350	86953298
CGTACTAG-AGAGTAGA_S54	MARS0013	Healthy	Adult	Male	Non-Obese	Caucasian	NA	FALSE	FALSE	13582996	13582996	10217422	10217422	3365574	10207953	10207953	9469	10207953	10207953	85.93	45.89	2534	987	10603	37722	160926523
CGTACTAG-GTAAGGAG_S58	MARS0014	Healthy	Adult	Male	Non-Obese	Caucasian	NA	FALSE	FALSE	37550882	37550882	28118767	28118767	9432115	28098193	28098193	20574	28098193	28098193	96.58	44.59	4201	1149	4721	21239	133428285
CGTACTAG-CTAAGCCT_S55	MARS0017	Healthy	Adult	Female	Obese	Not Caucasian	NA	FALSE	FALSE	16222789	16222789	12018312	12018312	4204477	11970856	11970856	47456	11970856	11970856	94.83	45.79	3199	1149	4695	18627	99806819
CGTACTAG-GCGTAAGA_S57	MARS0018	Healthy	Adult	Male	Obese	Caucasian	NA	TRUE	TRUE	45129469	45129469	34816752	34816752	10312717	34793654	34793654	23098	34793654	34793654	96.74	46.74	5694	1268	5791	30354	231296134
AGGCAGAA-CTCTCTAT_S18	MARS0019	Healthy	Adult	Male	Non-Obese	Not Caucasian	NA	TRUE	TRUE	22942368	22942368	17853459	17853459	5088909	17843001	17843001	10458	17843001	17843001	94.52	46.54	4191	1197	5931	28712	180718044
AGGCAGAA-TATCCTCT_S21	MARS0020	Healthy	Adult	Male	Non-Obese	Not Caucasian	NA	TRUE	FALSE	11741604	11741604	8063265	8063265	3678339	8043923	8043923	19342	8043923	8043923	87.89	44.65	1886	839	7496	25471	84979961
AGGCAGAA-GTAAGGAG_S20	MARS0022	Healthy	Adult	Female	Non-Obese	Not Caucasian	NA	FALSE	FALSE	17117167	17117167	13187496	13187496	3929671	13178844	13178844	8652	13178844	13178844	86.8	43.45	1622	800	16199	52972	159351900
AGGCAGAA-ACTGCATA_S15	MARS0023	Healthy	Adult	Female	Non-Obese	Caucasian	NA	FALSE	FALSE	15406544	15406544	11436091	11436091	3970453	11430541	11430541	5550	11430541	11430541	89.62	46.09	5160	1369	4138	18961	145713483
AGGCAGAA-AAGGAGTA_S14	MARS0024	Healthy	Adult	Female	Non-Obese	Not Caucasian	NA	FALSE	FALSE	15528539	15528539	11233902	11233902	4294637	11222596	11222596	11306	11222596	11222596	90.61	44.55	3768	1122	5536	24105	138399259
AGGCAGAA-CTAAGCCT_S17	MARS0025	Healthy	Adult	Male	Non-Obese	Caucasian	NA	FALSE	FALSE	2435533	2435533	1799595	1799595	635938	1798463	1798463	1132	1798463	1798463	61.06	43.88	987	671	8798	19440	34113868
AGGCAGAA-GCGTAAGA_S19	MARS0026	Healthy	Adult	Female	Non-Obese	Caucasian	NA	TRUE	FALSE	37705896	37705896	30909270	30909270	6796626	30893138	30893138	16132	30893138	30893138	97.29	45.42	5343	1272	3416	22189	169396508
TCCTGAGC-CTCTCTAT_S136	MARS0027	Healthy	Adult	Female	Non-Obese	Caucasian	NA	TRUE	FALSE	40594614	40594614	29090965	29090965	11503649	29079126	29079126	11839	29079126	29079126	96.13	46.31	7327	1621	4109	21929	213513461
TCCTGAGC-TATCCTCT_S139	MARS0028	Healthy	Adult	Female	Obese	Caucasian	NA	TRUE	TRUE	14773928	14773928	11101095	11101095	3672833	10788613	10788613	312482	10788613	10788613	93.76	46.17	5474	1433	3477	14404	111819077
TCCTGAGC-AGAGTAGA_S134	MARS0029	Healthy	Adult	Male	Non-Obese	Caucasian	NA	FALSE	FALSE	15556350	15556350	11567290	11567290	3989060	11554854	11554854	12436	11554854	11554854	90.14	44.27	2999	1082	7708	31316	158321015
TCCTGAGC-GTAAGGAG_S138	MARS0030	Healthy	Adult	Female	Obese	Not Caucasian	NA	FALSE	FALSE	15680912	15680912	10367973	10367973	5312939	10356219	10356219	11754	10356219	10356219	90.78	44.83	2457	1015	9115	31720	135167581
TCCTGAGC-ACTGCATA_S133	MARS0031	Healthy	Adult	Male	Non-Obese	Not Caucasian	NA	TRUE	FALSE	16354449	16354449	12753541	12753541	3600908	12741340	12741340	12201	12741340	12741340	93.84	44.9	2382	930	6584	23561	94659195
TCCTGAGC-AAGGAGTA_S132	MARS0032	Healthy	Adult	Female	Obese	Not Caucasian	NA	FALSE	FALSE	4598272	4598272	1668195	1668195	2930077	1666064	1666064	2131	1666064	1666064	68.47	45.18	1214	740	8816	20871	44693072
GGACTCCT-AAGGAGTA_S86	MARS0040	Healthy	Adult	Female	Non-Obese	Caucasian	NA	FALSE	TRUE	20427764	20427764	15599973	15599973	4827791	15591331	15591331	8642	15591331	15591331	90.91	45.49	3752	1084	6643	33973	194439430
GGACTCCT-CTAAGCCT_S89	MARS0041	Healthy	Adult	Female	Non-Obese	Not Caucasian	NA	FALSE	FALSE	45594052	45594052	34936508	34936508	10657544	34884073	34884073	52435	34884073	34884073	97.74	45.82	4790	1281	5554	27744	197129960
GGACTCCT-GCGTAAGA_S91	MARS0042	Healthy	Adult	Female	Non-Obese	Caucasian	NA	FALSE	FALSE	35010570	35010570	24211526	24211526	10799044	24200367	24200367	11159	24200367	24200367	93.16	45.92	3542	1048	7780	35945	192624069
TAGGCATG-TATCCTCT_S131	MARS0044	Healthy	Adult	Male	Non-Obese	Not Caucasian	NA	FALSE	FALSE	10634448	10634448	7925470	7925470	2708978	7921672	7921672	3798	7921672	7921672	86.34	43.56	2611	948	6446	28320	124770267
TAGGCATG-ACTGCATA_S125	MARS0047	Healthy	Adult	Male	Non-Obese	Not Caucasian	NA	FALSE	FALSE	20632012	20632012	14962274	14962274	5669738	14953152	14953152	9122	14953152	14953152	90.23	45.32	3471	1062	7753	35019	186743589
TAGGCATG-CTAAGCCT_S127	MARS0049	Healthy	Adult	Female	Non-Obese	Not Caucasian	NA	FALSE	FALSE	21496991	21496991	15798228	15798228	5698763	15692809	15692809	105419	15692809	15692809	92.55	47.53	3310	1086	8119	32476	168865524
CTCTCTAC-TATCCTCT_S70	MARS0052	Healthy	Adult	Female	Obese	Not Caucasian	NA	FALSE	FALSE	9008044	9008044	6646958	6646958	2361086	6641028	6641028	5930	6641028	6641028	84.41	44.88	2284	990	9357	31346	125495271
CTCTCTAC-AAGGAGTA_S63	MARS0057	Healthy	Adult	Female	Obese	Caucasian	NA	FALSE	FALSE	7041956	7041956	5293040	5293040	1748916	5287177	5287177	5863	5287177	5287177	87.01	45.65	2319	998	6528	22797	94050930
CTCTCTAC-CTAAGCCT_S66	MARS0058	Healthy	Adult	Female	Non-Obese	Caucasian	NA	TRUE	FALSE	11789730	11789730	8872847	8872847	2916883	8864558	8864558	8289	8864558	8864558	91.13	44.44	4203	1154	3902	17227	104555712
CTCTCTAC-GCGTAAGA_S68	MARS0059	Healthy	Adult	Female	Obese	Not Caucasian	NA	FALSE	FALSE	14736882	14736882	11098368	11098368	3638514	11078315	11078315	20053	11078315	11078315	94.08	44.29	7474	1346	1774	13097	117423127
CAGAGAGG-CTCTCTAT_S38	MARS0060	Healthy	Adult	Male	Non-Obese	Not Caucasian	NA	TRUE	FALSE	8110020	8110020	5961887	5961887	2148133	5958462	5958462	3425	5958462	5958462	86.69	43.73	2523	952	5489	21823	94010092
CAGAGAGG-ACTGCATA_S35	MARS0062	Healthy	Adult	Female	Obese	Caucasian	NA	FALSE	FALSE	13113649	13113649	9963225	9963225	3150424	9957090	9957090	6135	9957090	9957090	91.22	44.18	2840	999	4911	24646	120359792
CAGAGAGG-GCGTAAGA_S39	MARS0065	Healthy	Adult	Female	Non-Obese	Caucasian	NA	FALSE	TRUE	23700389	23700389	16843487	16843487	6856902	16820772	16820772	22715	16820772	16820772	96.01	45.72	4962	1315	2907	17661	131603354
CGTACTAG-ACTGCATA_S53	MARS0015	Healthy	Pediatric	Male	Obese	Not Caucasian	NA	FALSE	FALSE	12362563	12362563	9395393	9395393	2967170	9379501	9379501	15892	9379501	9379501	86.68	45.95	1705	803	10201	34361	106572637
CGTACTAG-AAGGAGTA_S52	MARS0016	Healthy	Pediatric	Female	Non-Obese	Not Caucasian	NA	FALSE	FALSE	16189915	16189915	11728743	11728743	4461172	11722605	11722605	6138	11722605	11722605	89.07	43.32	2196	870	7604	27879	104112621
TCCTGAGC-GCGTAAGA_S137	MARS0034	Healthy	Pediatric	Female	Non-Obese	Caucasian	NA	FALSE	FALSE	23841652	23841652	17369226	17369226	6472426	17360179	17360179	9047	17360179	17360179	96.45	42.62	7207	1325	2255	14339	121381610
TAGGCATG-AGAGTAGA_S126	MARS0045	Healthy	Pediatric	Male	Non-Obese	Caucasian	NA	FALSE	TRUE	11144054	11144054	7959388	7959388	3184666	7955347	7955347	4041	7955347	7955347	82.07	45.11	1795	858	14210	42703	135237110
TAGGCATG-GTAAGGAG_S130	MARS0046	Healthy	Pediatric	Male	Obese	Caucasian	NA	FALSE	FALSE	11795839	11795839	8452427	8452427	3343412	8443634	8443634	8793	8443634	8443634	82.24	44.84	2131	930	12978	40828	149483622
TAGGCATG-AAGGAGTA_S124	MARS0048	Healthy	Pediatric	Male	Non-Obese	Not Caucasian	NA	FALSE	FALSE	23303246	23303246	16659660	16659660	6643586	16648510	16648510	11150	16648510	16648510	88.66	45.37	2184	909	13256	46718	178046553
TAGGCATG-GCGTAAGA_S129	MARS0050	Healthy	Pediatric	Female	Non-Obese	Not Caucasian	NA	FALSE	TRUE	17268802	17268802	13379272	13379272	3889530	13373095	13373095	6177	13373095	13373095	92.8	44.57	3930	1199	6229	26359	161395861
CTCTCTAC-CTCTCTAT_S67	MARS0051	Healthy	Pediatric	Male	Non-Obese	Caucasian	NA	FALSE	FALSE	10984254	10984254	7836455	7836455	3147799	7825392	7825392	11063	7825392	7825392	87.22	46.12	3312	969	3980	21413	107906657
CAGAGAGG-CTAAGCCT_S37	MARS0064	Healthy	Pediatric	Male	Obese	Caucasian	NA	FALSE	FALSE	11189560	11189560	8405787	8405787	2783773	8392675	8392675	13112	8392675	8392675	92.38	43.83	4682	1309	3035	14716	104295116
GCTACGCT-CTCTCTAT_S80	MARS0066	Healthy	Pediatric	Female	Non-Obese	Caucasian	NA	FALSE	FALSE	23809413	23809413	17643487	17643487	6165926	17635374	17635374	8113	17635374	17635374	93.67	46.64	3483	1152	7023	32226	185875162
GCTACGCT-TATCCTCT_S83	MARS0067	Healthy	Pediatric	Female	Non-Obese	Not Caucasian	NA	FALSE	FALSE	5899345	5899345	4533229	4533229	1366116	4530397	4530397	2832	4530397	4530397	88.89	43.64	3254	1017	3415	13471	65509342
GCTACGCT-AGAGTAGA_S78	MARS0068	Healthy	Pediatric	Male	Non-Obese	Not Caucasian	NA	FALSE	FALSE	17148211	17148211	12342478	12342478	4805733	12336915	12336915	5563	12336915	12336915	94.55	45.11	4276	1162	3214	16640	106510495
GCTACGCT-AAGGAGTA_S76	MARS0071	Healthy	Pediatric	Male	Obese	Not Caucasian	NA	FALSE	FALSE	11001585	11001585	7436354	7436354	3565231	7427503	7427503	8851	7427503	7427503	83.63	45.54	2314	920	6771	24339	95854290
TAAGGCGA-GAGAGATT_S113	MARS0072	Healthy	Pediatric	Male	Obese	Not Caucasian	NA	FALSE	FALSE	42742814	42742814	31781809	31781809	10961005	31757542	31757542	24267	31757542	31757542	95.54	46.94	4284	1130	6488	36150	226315324
GCTACGCT-CTAAGCCT_S79	MARS0073	Healthy	Pediatric	Female	Obese	Not Caucasian	NA	FALSE	FALSE	15050522	15050522	11310433	11310433	3740089	11260605	11260605	49828	11260605	11260605	90.74	46.9	1684	834	11064	30482	88657851
CGAGGCTG-GTAAGGAG_S48	MARS0078	Healthy	Pediatric	Female	Non-Obese	Not Caucasian	NA	FALSE	FALSE	9291090	9291090	6439344	6439344	2851746	6436496	6436496	2848	6436496	6436496	83.35	45.17	1485	767	8103	25302	70121602
CGAGGCTG-ACTGCATA_S43	MARS0079	Healthy	Pediatric	Male	Non-Obese	Not Caucasian	NA	FALSE	FALSE	6281135	6281135	4800093	4800093	1481042	4797554	4797554	2539	4797554	4797554	74.16	43.22	1449	769	11784	32826	85435760
CGAGGCTG-AAGGAGTA_S42	MARS0080	Healthy	Pediatric	Female	Non-Obese	Not Caucasian	NA	FALSE	FALSE	9150879	9150879	6436536	6436536	2714343	6433596	6433596	2940	6433596	6433596	79.15	44.97	1335	728	11059	31818	78493982
CGAGGCTG-CTAAGCCT_S45	MARS0081	Healthy	Pediatric	Female	Non-Obese	Caucasian	NA	FALSE	FALSE	10635026	10635026	7232709	7232709	3402317	7225202	7225202	7507	7225202	7225202	82.86	46.42	2173	901	8518	30520	115307160
GTAGAGGA-AAGGAGTA_S95	MARS0096	Healthy	Pediatric	Male	Non-Obese	Caucasian	NA	FALSE	FALSE	17176554	17176554	12933298	12933298	4243256	12915376	12915376	17922	12915376	12915376	91.72	46.52	3447	1130	4566	21735	126229371
Summary
Asthma Cohort (N=36)
Mean										17.3714		12.5885		4.78287	12.5385		0.0499903	12.5385		88.9742	45.8281	3706.89	1089.08	7598.31	28710.2	1.42784e+08
Standard Deviation										10.984		7.21684		4.52916	7.19358		0.181494	7.19358		5.5913	1.2089	1909.48	213.953	4242.7	9927.31	4.13118e+07
Healthy Cohort (N=59)
Mean										17.9748		13.2412		4.73358	13.221		0.0202595	13.221		89.4414	45.1339	3413.75	1055.08	6944.88	27117.3	1.33223e+08
Standard Deviation										10.3443		7.81959		2.66569	7.81531		0.0426187	7.81531		6.70453	1.13884	1623.54	192.568	3213.52	8868.42	4.47764e+07
All (N=95)
Mean										17.7461		12.9939		4.75226	12.9623		0.0315259	12.9623		89.26	45.3969	3524.83	1067.97	7192.49	27720.9	1.36846e+08
Standard Deviation										10.5724		7.58988		3.47562	7.57904		0.116637	7.57904		6.358	1.20789	1733.33	200.499	3629.83	9264.25	4.35234e+07
Standard Error										1.08471		0.778705		0.356591	0.777593		0.0119667	0.777593		0.652317	0.123927	177.836	20.5708	372.413	950.492	4.4654e+06
Minimum										2.43553		1.6682		0.635938	1.66606		0.001132	1.66606		61.06	42.62	987	671	1351	9551	34113868
Maximum										58.4673		37.1445		28.7077	37.1271		1.09596	37.1271		97.75	47.91	8625	1621	18721	52972	245562381
Average Read Length (bases):										150x150		132x132								NA	NA
