## Supplementary material for "The gut metagenome harbors metabolic and antibiotic resistance signatures of moderate-to-severe asthma": Table S4

### Sheet: ARGwPseudocount_Asthma_negative
Table S4: Negative Binomial tests of antibiotic resistance gene abundance (RPKM) between healthy and asthma cohorts
CARD ARG name	ARO	Gene	Gene Full Name	Antibiotic Drug Class	Mechanism of Resistance	ARG incidence	ARG fold change Healthy vs. Asthma of average RPKM	Negative Binomial p value	Negative Binomial q value	significance
gb.AAF86219_1.ARO_3000375.ErmB__Enterococcus_faecium__Partial	ARO:3000375	ErmB	Erm 23S ribosomal RNA methyltransferase	lincosamide antibiotic;macrolide antibiotic;streptogramin antibiotic	antibiotic target alteration	87	2.8135	0.00121949	0.0144306	**
gb.AAA88675_1.ARO_3000498.ErmF__Bacteroides_fragilis_	ARO:3000498	ErmF	Erm 23S ribosomal RNA methyltransferase	lincosamide antibiotic;macrolide antibiotic;streptogramin antibiotic	antibiotic target alteration	75	2.70929	0.0156443	0.0964106	*
gb.AHA41505_1.ARO_3002930.vanRO__Rhodococcus_hoagii_	ARO:3002930	vanRO	glycopeptide resistance gene cluster;vanR	glycopeptide antibiotic	antibiotic target alteration	37	3.05974	0.0224962	0.106482	*
gb.AAL59753_1.ARO_3000412.sul2__Vibrio_cholerae_	ARO:3000412	sul2	sulfonamide resistant sul	sulfonamide antibiotic;sulfone antibiotic	antibiotic target replacement	21	0.370544	0.0450847	0.188295	*
gb.AGV10818_1.ARO_3002669.APH.2__..Ig__Campylobacter_coli_CVM_N29710_	ARO:3002669	APH(2'')-Ig	APH(2'')	aminoglycoside antibiotic	antibiotic inactivation	19	0.331703	0.00923885	0.0728843	*
gb.AAD51345_1.ARO_3003052.smeB__Stenotrophomonas_maltophilia_	ARO:3003052	smeB	resistance-nodulation-cell division (RND) antibiotic efflux pump	aminoglycoside antibiotic;cephalosporin;cephamycin;penam	antibiotic efflux	19	2.97703	0.0219491	0.106482	*
gb.BAE78083_1.ARO_3003549.mdtO__Escherichia_coli_str__K.12_substr__W3110_	ARO:3003549	mdtO	major facilitator superfamily (MFS) antibiotic efflux pump	acridine dye;disinfecting agents and intercalating dyes;nucleoside antibiotic	antibiotic efflux	12	5.58237	0.000504992	0.00717088	**
gb.AAC23556_1.ARO_3002660.APH.6..Id__Pseudomonas_aeruginosa_	ARO:3002660	APH(6)-Id	APH(6)	aminoglycoside antibiotic	antibiotic inactivation	11	0.136433	5.44942e-05	0.00193455	**
gb.AAP43109_1.ARO_3003922.oqxA__Escherichia_coli_	ARO:3003922	oqxA	resistance-nodulation-cell division (RND) antibiotic efflux pump	diaminopyrimidine antibiotic;fluoroquinolone antibiotic;glycylcycline;nitrofuran antibiotic;tetracycline antibiotic	antibiotic efflux	10	11.4153	1.23489e-07	8.76773e-06	**
gb.AET10445_1.ARO_3004033.tetB.46.__Streptococcus_australis_	ARO:3004033	tetB(46)	ATP-binding cassette (ABC) antibiotic efflux pump	tetracycline antibiotic	antibiotic efflux	10	3.7294	0.00837126	0.0728843	*
gb.AAB60941_1.ARO_3005099.23S_rRNA_.adenine.2058..N.6...methyltransferase_Erm.A.__Streptococcus_pyogenes_	ARO:3005099	Erm(A)	Erm 23S ribosomal RNA methyltransferase	lincosamide antibiotic;macrolide antibiotic;streptogramin antibiotic	antibiotic target alteration	10	3.43026	0.0176526	0.0964106	*
gb.BAA15221_2.ARO_3000263.marA__Escherichia_coli_str__K.12_substr__W3110_	ARO:3000263	marA	General Bacterial Porin with reduced permeability to beta-lactams;resistance-nodulation-cell division (RND) antibiotic efflux pump	carbapenem;cephalosporin;cephamycin;fluoroquinolone antibiotic;glycylcycline;monobactam;penam;penem;phenicol antibiotic;rifamycin antibiotic;tetracycline antibiotic;triclosan	antibiotic efflux;reduced permeability to antibiotic	9	3.78363	0.010761	0.0764031	*
gb.ACS83559_1.ARO_3004601.LnuP__Clostridium_perfringens_	ARO:3004601	LnuP	lincosamide nucleotidyltransferase (LNU)	lincosamide antibiotic	antibiotic inactivation	8	0.166432	0.000139878	0.00331045	**
gb.BAE77933_1.ARO_3000518.CRP__Escherichia_coli_str__K.12_substr__W3110_	ARO:3000518	CRP	resistance-nodulation-cell division (RND) antibiotic efflux pump	fluoroquinolone antibiotic;macrolide antibiotic;penam	antibiotic efflux	7	6.21829	0.00043996	0.00717088	**
gb.AAC77110_1.ARO_3004290.Escherichia_coli_ampC__Escherichia_coli_str__K.12_substr__MG1655_	ARO:3004290	ampC	ampC-type beta-lactamase	cephalosporin;penam	antibiotic inactivation	7	0.248371	0.00273401	0.0277307	**
gb.BAA16344_1.ARO_3000491.acrD__Escherichia_coli_str__K.12_substr__W3110_	ARO:3000491	acrD	resistance-nodulation-cell division (RND) antibiotic efflux pump	aminoglycoside antibiotic	antibiotic efflux	7	3.42457	0.0175416	0.0964106	*
gb.AAK76136_1.ARO_3000025.patB__Streptococcus_pneumoniae_TIGR4_	ARO:3000025	patB	ATP-binding cassette (ABC) antibiotic efflux pump	fluoroquinolone antibiotic	antibiotic efflux	7	0.385711	0.0309772	0.137462	*
gb.BAB35162_1.ARO_3000676.H.NS__Escherichia_coli_O157_H7_str__Sakai_	ARO:3000676	H-NS	major facilitator superfamily (MFS) antibiotic efflux pump;resistance-nodulation-cell division (RND) antibiotic efflux pump	cephalosporin;cephamycin;fluoroquinolone antibiotic;macrolide antibiotic;penam;tetracycline antibiotic	antibiotic efflux	14	2.29725	0.0637634	0.239007	n.s.
gb.AAC75135_2.ARO_3000792.mdtA__Escherichia_coli_str__K.12_substr__MG1655_	ARO:3000792	mdtA	resistance-nodulation-cell division (RND) antibiotic efflux pump	aminocoumarin antibiotic	antibiotic efflux	8	2.65623	0.0639595	0.239007	n.s.
gb.CBH51823_1.ARO_3000556.tet44__Campylobacter_fetus_subsp__fetus_	ARO:3000556	tet(44)	tetracycline-resistant ribosomal protection protein	tetracycline antibiotic	antibiotic target protection	22	2.35321	0.0739651	0.262576	n.s.
gb.CAM12479_1.ARO_3000567.tet.40.__uncultured_bacterium_	ARO:3000567	tet(40)	major facilitator superfamily (MFS) antibiotic efflux pump	tetracycline antibiotic	antibiotic efflux	74	0.535141	0.0874901	0.2958	n.s.
gb.AAC37034_1.ARO_3000522.ErmG__Bacteroides_thetaiotaomicron_	ARO:3000522	ErmG	Erm 23S ribosomal RNA methyltransferase	lincosamide antibiotic;macrolide antibiotic;streptogramin antibiotic	antibiotic target alteration	71	0.509303	0.11223	0.332013	n.s.
gb.ACT97415_1.ARO_3002999.CblA.1__mixed_culture_bacterium_AX_gF3SD01_15_	ARO:3002999	CblA-1	CblA beta-lactamase	cephalosporin	antibiotic inactivation	68	1.87439	0.11036	0.332013	n.s.
gb.AAA20117_1.ARO_3000195.tetB.P.__Clostridium_perfringens_	ARO:3000195	tetB(P)	tetracycline-resistant ribosomal protection protein	tetracycline antibiotic	antibiotic target protection	14	0.477371	0.105365	0.332013	n.s.
gb.AAC75731_1.ARO_3000516.emrR__Escherichia_coli_str__K.12_substr__MG1655_	ARO:3000516	emrR	major facilitator superfamily (MFS) antibiotic efflux pump	fluoroquinolone antibiotic	antibiotic efflux	12	2.25288	0.119977	0.336225	n.s.
gb.CAB51471_1.ARO_3004359.ACI.1__Acidaminococcus_fermentans_	ARO:3004359	ACI-1	ACI beta-lactamase	cephalosporin;penam;penem	antibiotic inactivation	14	2.23202	0.133179	0.35021	n.s.
gb.AAA23033_2.ARO_3000190.tetO__Campylobacter_jejuni_	ARO:3000190	tetO	tetracycline-resistant ribosomal protection protein	tetracycline antibiotic	antibiotic target protection	94	0.766977	0.143479	0.351625	n.s.
gb.AYV52072_1.ARO_3002882.lmrD__Lactococcus_lactis_	ARO:3002882	lmrD	ATP-binding cassette (ABC) antibiotic efflux pump	lincosamide antibiotic	antibiotic efflux	10	0.499396	0.143621	0.351625	n.s.
gb.AGV10830_1.ARO_3002647.APH.3_..IIIa__Campylobacter_coli_CVM_N29710_	ARO:3002647	APH(3')-IIIa	APH(3')	aminoglycoside antibiotic	antibiotic inactivation	51	2.06826	0.170461	0.403425	n.s.
gb.AAA21532_1.ARO_3003559.cepA_beta.lactamase__Bacteroides_fragilis_	ARO:3003559	cepA	cepA beta-lactamase	cephalosporin	antibiotic inactivation	17	0.503527	0.193969	0.444251	n.s.
gb.ADP36409_1.ARO_3003730.Bifidobacteria_intrinsic_ileS_conferring_resistance_to_mupirocin__Bifidobacterium_bifidum_PRL2010_	ARO:3003730	ileS	antibiotic-resistant isoleucyl-tRNA synthetase (ileS)	mupirocin	antibiotic target alteration	20	1.96189	0.208858	0.463404	n.s.
gb.AAD01868_1.ARO_3002867.dfrF__Enterococcus_faecalis_	ARO:3002867	dfrF	trimethoprim resistant dihydrofolate reductase dfr	diaminopyrimidine antibiotic	antibiotic target replacement	94	0.727688	0.223568	0.46578	n.s.
gb.ABA71732_1.ARO_3003069.vanXYG__Enterococcus_faecalis_	ARO:3003069	vanXYG	glycopeptide resistance gene cluster;vanXY	glycopeptide antibiotic	antibiotic target alteration	10	1.95725	0.22961	0.46578	n.s.
gb.BAB36671_1.ARO_3000832.evgA__Escherichia_coli_O157_H7_str__Sakai_	ARO:3000832	evgA	major facilitator superfamily (MFS) antibiotic efflux pump;resistance-nodulation-cell division (RND) antibiotic efflux pump	fluoroquinolone antibiotic;macrolide antibiotic;penam;tetracycline antibiotic	antibiotic efflux	8	0.540519	0.226625	0.46578	n.s.
gb.AAU10334_1.ARO_3002628.aad.6.__Streptococcus_oralis__Partial	ARO:3002628	aad(6)	ANT(6)	aminoglycoside antibiotic	antibiotic inactivation	45	0.557394	0.246196	0.485554	n.s.
gb.AAK63040_1.ARO_3002635.APH.2__..IIa__Escherichia_coli_	ARO:3002635	APH(2'')-IIa	APH(2'')	aminoglycoside antibiotic	antibiotic inactivation	20	1.70046	0.305663	0.571106	n.s.
gb.AAC75429_1.ARO_3000833.evgS__Escherichia_coli_str__K.12_substr__MG1655_	ARO:3000833	evgS	major facilitator superfamily (MFS) antibiotic efflux pump;resistance-nodulation-cell division (RND) antibiotic efflux pump	fluoroquinolone antibiotic;macrolide antibiotic;penam;tetracycline antibiotic	antibiotic efflux	12	0.584551	0.3046	0.571106	n.s.
gb.AAC75089_1.ARO_3003577.ugd__Escherichia_coli_str__K.12_substr__MG1655_	ARO:3003577	ugd	pmr phosphoethanolamine transferase	peptide antibiotic	antibiotic target alteration	12	1.66569	0.322564	0.587231	n.s.
gb.AAF74725_1.ARO_3004659.Mef.En2.__Bacteroides_fragilis_	ARO:3004659	Mef(En2)	major facilitator superfamily (MFS) antibiotic efflux pump	macrolide antibiotic	antibiotic efflux	77	0.713203	0.362327	0.643131	n.s.
gb.AAK63041_1.ARO_3004629.AAC.6_..Im__Escherichia_coli_	ARO:3004629	AAC(6')-Im	AAC(6')	aminoglycoside antibiotic	antibiotic inactivation	12	1.59283	0.391031	0.662722	n.s.
gb.ANK04027_1.ARO_3003838.gadW__Escherichia_coli_O25b_H4_	ARO:3003838	gadW	resistance-nodulation-cell division (RND) antibiotic efflux pump	fluoroquinolone antibiotic;macrolide antibiotic;penam	antibiotic efflux	11	1.55381	0.392033	0.662722	n.s.
gb.AAB53445_1.ARO_3002897.SAT.4__Campylobacter_coli_	ARO:3002897	SAT-4	streptothricin acetyltransferase (SAT)	nucleoside antibiotic	antibiotic inactivation	64	0.700431	0.406069	0.668437	n.s.
gb.WP_041777404_1.ARO_3004480.Bifidobacterium_adolescentis_rpoB_conferring_resistance_to_rifampicin__Bifidobacterium_adolescentis_	ARO:3004480	rpoB	rifamycin-resistant beta-subunit of RNA polymerase (rpoB)	peptide antibiotic;rifamycin antibiotic	antibiotic target alteration;antibiotic target replacement	40	0.666918	0.433072	0.668437	n.s.
gb.BAB82500_1.ARO_3000186.tetM__Erysipelothrix_rhusiopathiae_	ARO:3000186	tetM	tetracycline-resistant ribosomal protection protein	tetracycline antibiotic	antibiotic target protection	20	1.56617	0.423467	0.668437	n.s.
gb.BAA11236_1.ARO_3000206.emrK__Escherichia_coli_	ARO:3000206	emrK	major facilitator superfamily (MFS) antibiotic efflux pump	tetracycline antibiotic	antibiotic efflux	14	1.48004	0.424331	0.668437	n.s.
gb.AAY32951_1.ARO_3002837.lnuC__Streptococcus_agalactiae_	ARO:3002837	lnuC	lincosamide nucleotidyltransferase (LNU)	lincosamide antibiotic	antibiotic inactivation	63	1.38268	0.478545	0.693402	n.s.
gb.AAA27459_1.ARO_3004683.aadS__Transposon_Tn4551_	ARO:3004683	aadS	ANT(6)	aminoglycoside antibiotic	antibiotic inactivation	59	1.3971	0.471646	0.693402	n.s.
gb.BAE77778_1.ARO_3000508.gadX__Escherichia_coli_str__K.12_substr__W3110_	ARO:3000508	gadX	resistance-nodulation-cell division (RND) antibiotic efflux pump	fluoroquinolone antibiotic;macrolide antibiotic;penam	antibiotic efflux	30	1.41741	0.466366	0.693402	n.s.
gb.CAA10975_1.ARO_3000194.tetW__Butyrivibrio_fibrisolvens_	ARO:3000194	tetW	tetracycline-resistant ribosomal protection protein	tetracycline antibiotic	antibiotic target protection	95	0.884954	0.519227	0.714431	n.s.
gb.ACT97371_1.ARO_3003097.CfxA6__uncultured_organism_	ARO:3003097	CfxA6	CfxA beta-lactamase	cephamycin	antibiotic inactivation	92	0.84907	0.534468	0.714431	n.s.
gb.CAA52904_1.ARO_3002688.catS__Streptococcus_pyogenes__Partial	ARO:3002688	catS	chloramphenicol acetyltransferase (CAT)	phenicol antibiotic	antibiotic inactivation	37	1.36469	0.541387	0.714431	n.s.
gb.AAC75314_1.ARO_3003578.pmrF__Escherichia_coli_str__K.12_substr__MG1655_	ARO:3003578	PmrF	pmr phosphoethanolamine transferase	peptide antibiotic	antibiotic target alteration	24	0.732526	0.513287	0.714431	n.s.
gb.AAC76297_1.ARO_3000499.acrE__Escherichia_coli_str__K.12_substr__MG1655_	ARO:3000499	AcrE	resistance-nodulation-cell division (RND) antibiotic efflux pump	cephalosporin;cephamycin;fluoroquinolone antibiotic;penam	antibiotic efflux	19	1.35336	0.553433	0.714431	n.s.
gb.AAC75136_1.ARO_3000793.mdtB__Escherichia_coli_str__K.12_substr__MG1655_	ARO:3000793	mdtB	resistance-nodulation-cell division (RND) antibiotic efflux pump	aminocoumarin antibiotic	antibiotic efflux	10	1.36449	0.545515	0.714431	n.s.
gb.CAC47933_1.ARO_3005166.Tet.X1.__Bacteroides_thetaiotaomicron_	ARO:3005166	Tet(X1)	tetracycline inactivation enzyme	tetracycline antibiotic	antibiotic inactivation	61	1.26567	0.605209	0.767319	n.s.
gb.AAC74149_2.ARO_3001216.mdtH__Escherichia_coli_str__K.12_substr__MG1655_	ARO:3001216	mdtH	major facilitator superfamily (MFS) antibiotic efflux pump	fluoroquinolone antibiotic	antibiotic efflux	13	1.26744	0.63853	0.795362	n.s.
gb.AAA20116_1.ARO_3000180.tetA.P.__Clostridium_perfringens_	ARO:3000180	tetA(P)	major facilitator superfamily (MFS) antibiotic efflux pump	tetracycline antibiotic	antibiotic efflux	21	1.2208	0.666396	0.815761	n.s.
gb.ABG77965_1.ARO_3004042.Enterobacter_cloacae_acrA__Enterobacter_cloacae_	ARO:3004042	acrA	resistance-nodulation-cell division (RND) antibiotic efflux pump	cephalosporin;fluoroquinolone antibiotic;glycylcycline;penam;phenicol antibiotic;rifamycin antibiotic;tetracycline antibiotic;triclosan	antibiotic efflux	17	1.22887	0.680569	0.818989	n.s.
gb.CAA79727_1.ARO_3000191.tetQ__Bacteroides_fragilis_	ARO:3000191	tetQ	tetracycline-resistant ribosomal protection protein	tetracycline antibiotic	antibiotic target protection	88	1.11084	0.704634	0.823919	n.s.
gb.ACH87088_1.ARO_3000196.tet32__Escherichia_coli_	ARO:3000196	tet32	tetracycline-resistant ribosomal protection protein	tetracycline antibiotic	antibiotic target protection	68	0.869785	0.722209	0.823919	n.s.
gb.AAA27471_1.ARO_3000205.tetX__Bacteroides_fragilis_	ARO:3000205	tetX	tetracycline inactivation enzyme	glycylcycline;tetracycline antibiotic	antibiotic inactivation	66	1.14958	0.743523	0.823919	n.s.
gb.AAL73129_1.ARO_3000616.mel__Streptococcus_pyogenes_	ARO:3000616	mel	ABC-F ATP-binding cassette ribosomal protection protein	lincosamide antibiotic;macrolide antibiotic;oxazolidinone antibiotic;phenicol antibiotic;pleuromutilin antibiotic;streptogramin antibiotic;tetracycline antibiotic	antibiotic target protection	54	0.866236	0.757406	0.823919	n.s.
gb.BAA11237_1.ARO_3000254.emrY__Escherichia_coli_	ARO:3000254	emrY	major facilitator superfamily (MFS) antibiotic efflux pump	tetracycline antibiotic	antibiotic efflux	17	0.857012	0.742526	0.823919	n.s.
gb.AAA88548_1.ARO_3002597.AAC.6_..Ie.APH.2__..Ia__Staphylococcus_aureus_	ARO:3002597	AAC(6')-Ie-APH(2'')-Ia	AAC(6');APH(2'')	aminoglycoside antibiotic	antibiotic inactivation	15	0.851374	0.765896	0.823919	n.s.
gb.AAA98484_1.ARO_3000596.ErmX__Plasmid_pNG2_	ARO:3000596	ErmX	Erm 23S ribosomal RNA methyltransferase	lincosamide antibiotic;macrolide antibiotic;streptogramin antibiotic	antibiotic target alteration	14	0.828369	0.735845	0.823919	n.s.
gb.CAA77936_1.ARO_3004039.Escherichia_coli_emrE__Escherichia_coli_	ARO:3004039	emrE	small multidrug resistance (SMR) antibiotic efflux pump	macrolide antibiotic	antibiotic efflux	11	1.10699	0.843744	0.894117	n.s.
gb.AAM70498_1.ARO_3001887.CTX.M.25__Escherichia_coli_	ARO:3001887	CTX-M-25	CTX-M beta-lactamase	cephalosporin	antibiotic inactivation	16	0.924642	0.867507	0.905779	n.s.
gb.AAC36915_1.ARO_3000593.ErmQ__Clostridium_perfringens_	ARO:3000593	ErmQ	Erm 23S ribosomal RNA methyltransferase	lincosamide antibiotic;macrolide antibiotic;streptogramin antibiotic	antibiotic target alteration	21	1.07379	0.885219	0.910575	n.s.
gb.BAE77781_1.ARO_3000795.mdtE__Escherichia_coli_str__K.12_substr__W3110_	ARO:3000795	mdtE	resistance-nodulation-cell division (RND) antibiotic efflux pump	fluoroquinolone antibiotic;macrolide antibiotic;penam	antibiotic efflux	13	1.06599	0.89775	0.910575	n.s.
gb.AAM09851_1.ARO_3002923.vanRD__Enterococcus_faecium_	ARO:3002923	vanRD	glycopeptide resistance gene cluster;vanR	glycopeptide antibiotic	antibiotic target alteration	20	0.957731	0.928366	0.928366	n.s.
gb.AAC76296_1.ARO_3000656.acrS__Escherichia_coli_str__K.12_substr__MG1655_	ARO:3000656	AcrS	resistance-nodulation-cell division (RND) antibiotic efflux pump	cephalosporin;cephamycin;fluoroquinolone antibiotic;glycylcycline;penam;phenicol antibiotic;rifamycin antibiotic;tetracycline antibiotic;triclosan	antibiotic efflux	7	2.13101	0.123125	0.336225	n.s.
Bolded rows are pathways mentioned in the manuscript.
q values are p-values adjusted for false discovery rate.
Differentially abundant ARGs are ordered by incidence. Non-differentially abundant ARGs are ordered by q value.
Colors: Purple cells belong to pathways high in healthy cohort, pink cells belong to pathways high in asthma cohort, white cells have a fold change near 1
n.s. q>0.2; * q<0.2; ** q<0.05
