## Supplementary material for "The gut metagenome harbors metabolic and antibiotic resistance signatures of moderate-to-severe asthma": Table S5

### Sheet: VFwPseudocount_ASTHMA_negative_
Table S5: Negative Binomial tests of virulence factor abundance (RPKM) between healthy and asthma cohorts
VFDB ID	Gene	Full gene name	VF Family	VF incidence	Asthma vs. Healthy fold change of average RPKM	Negative Binomial p value	Negative Binomial q value	significance
VFG005902(gi:55823028)	epsK	exopolysaccharide gene claster protein	Capsule (CVF186)	9	0.0318424	4.01e-06	0.000278997	**
VFG043110(gi:161367587)	fliI	flagellum-specific ATP synthase	peritrichous flagella (AI140)	7	12.5939	3.77e-06	0.000278997	**
VFG005914(gi:55823029)	epsJ	exopolysaccharide polymerization protein	Capsule (CVF186)	7	0.0541183	0.000173232	0.00802641	**
VFG005866(gi:55823026)	epsM	exopolysaccharide biosynthesis protein	Capsule (CVF186)	9	0.0896484	0.00322855	0.112192	*
VFG006000(gi:116627846)	STER_1070	Capsular polysaccharide biosynthesis protein	Capsule (CVF186)	19	0.0986037	0.00577986	0.137297	*
VFG043113(gi:15802379)	fliL	flagellar basal body-associated protein FliL	peritrichous flagella (AI140)	7	3.57296	0.0059265	0.137297	*
VFG000879(gb|NP_757248)	fimH	FimH protein precursor	Type 1 fimbriae (VF0221)	14	2.92573	0.0145067	0.203815	n.s.
VFG002356(gb|YP_001006770)	flhA	flagellar biosynthesis protein FlhA	Flagella (VF0394)	7	3.18766	0.0124441	0.203815	n.s.
VFG006071(gi:116628176)	STER_1437	Glycosyltransferase	Capsule (CVF186)	11	0.118344	0.0157831	0.203815	n.s.
VFG043025(gi:16764533)	flgE	flagellar hook protein FlgE	peritrichous flagella (AI139)	7	3.19882	0.0148321	0.203815	n.s.
VFG044171(gi:26248334)	hma	putative outer membrane receptor for iron compound or colicin	direct heme uptake system (IA048)	11	2.81135	0.0173414	0.203815	n.s.
VFG045810	EC958_0640	hypothetical protein	SCI-I T6SS (CVF734)	8	2.88311	0.0175955	0.203815	n.s.
VFG043106(gi:15802372)	fliE	flagellar hook-basal body protein FliE	peritrichous flagella (AI140)	20	2.50862	0.0263829	0.282094	n.s.
VFG005998(gi:55823036)	epsD	exopolysaccharide biosynthesis protein	Capsule (CVF186)	11	0.148526	0.0336879	0.334473	n.s.
VFG042799(gi:15799791)	hofB	hypothetical protein	Hemorrhagic Coli pili (HCP) (AI102)	12	2.2695	0.0373349	0.34597	n.s.
VFG006078(gi:55821451)	rgpE	polysaccharide biosynthesis protein/putative glycosyltransferase	Capsule (CVF186)	9	0.167968	0.0547316	0.447511	n.s.
VFG035436(gi:110640432)	aec32	hypothetical protein	ACE T6SS (CVF736)	7	2.16609	0.053474	0.447511	n.s.
VFG005964(gi:116627843)	STER_1067	Sugar transferase involved in lipopolysaccharide synthesis	Capsule (CVF186)	20	0.179838	0.0622533	0.473229	n.s.
VFG006059(gi:116628173)	STER_1434	ABC-type polysaccharide/polyol phosphate transport system, ATPase component	Capsule (CVF186)	9	0.170982	0.0680905	0.473229	n.s.
VFG012586(gi:26247465)	sitD	SitD protein	Iron/manganese transport (CVF459)	14	1.97331	0.0647563	0.473229	n.s.
VFG006054(gi:116628172)	STER_1433	Glycosyltransferase	Capsule (CVF186)	15	0.185419	0.0761063	0.480853	n.s.
VFG013614(gi:16273084)	hemH	ferrochelatase	Heme biosynthesis (CVF506)	12	0.200438	0.072694	0.480853	n.s.
VFG005382(gi:116628017) (srtA) Sortase	surface protein transpeptidase	NA	Sortase A (CVF130)	20	0.196297	0.0825513	0.498897	n.s.
VFG005388(gi:116627421)	cshA	Uncharacterized conserved phage related protein	Cell surface hydrophobicity proteins (CVF131)	16	0.21541	0.106686	0.511359	n.s.
VFG006055(gi:125718999)	SSA_2217	Cps9H, putative	Capsule (CVF186)	7	1.58465	0.103588	0.511359	n.s.
VFG006082(gi:55821452)	rgpD	polysaccharide ABC exporter ATP-binding protein	Capsule (CVF186)	9	0.204824	0.0980534	0.511359	n.s.
VFG012576(gi:26247467)	sitB	SitB protein	Iron/manganese transport (CVF459)	7	1.64724	0.106508	0.511359	n.s.
VFG035879(gi:110640454)	aec8	hypothetical protein	ACE T6SS (CVF736)	13	1.78174	0.10011	0.511359	n.s.
VFG043111(gi:15802377)	fliJ	flagellar biosynthesis chaperone	peritrichous flagella (AI140)	8	1.84864	0.0952074	0.511359	n.s.
VFG043080(gi:15801196)	flgH	flagellar basal body L-ring protein	peritrichous flagella (AI140)	12	1.7105	0.114222	0.529231	n.s.
VFG000916(gb|NP_756169)	chuS	heme oxygenase ChuS	Chu (VF0227)	7	1.62686	0.122177	0.530705	n.s.
VFG016492(gi:15828876)	tuf	elongation factor Tu	EF-Tu (CVF587)	34	1.56737	0.11898	0.530705	n.s.
VFG004125(gb|NP_460113)	csgD	DNA-binding transcriptional regulator CsgD	curli fibers/thin aggregative fimbriae (AGF) (AI094)	22	1.59282	0.128095	0.539551	n.s.
VFG043116(gi:161367586)	fliO	flagellar biosynthesis protein FliO	peritrichous flagella (AI140)	10	1.62304	0.134862	0.551346	n.s.
VFG006011(gi:116627847)	STER_1071	Transcriptional regulator	Capsule (CVF186)	46	0.27652	0.160306	0.55292	n.s.
VFG006074(gi:55821450)	rgpF	polysaccharide biosynthesis protein	Capsule (CVF186)	19	0.25838	0.179003	0.55292	n.s.
VFG013242(gb|NP_438232)	lpxK	tetraacyldisaccharide 4'-kinase	LOS (CVF494)	8	1.49492	0.153832	0.55292	n.s.
VFG035121(gi:26249222)	c3387	hypothetical protein	SCI-I T6SS (CVF734)	9	1.48058	0.158022	0.55292	n.s.
VFG035252(gi:26249234)	c3399	hypothetical protein	SCI-I T6SS (CVF734)	11	1.47069	0.175949	0.55292	n.s.
VFG035872(gi:110640451)	aec11	hypothetical protein	ACE T6SS (CVF736)	7	1.53381	0.164026	0.55292	n.s.
VFG043039(gi:16765260)	cheR	chemotaxis methyltransferase CheR	peritrichous flagella (AI139)	13	1.5162	0.170419	0.55292	n.s.
VFG043074(gi:15801190)	flgB	flagellar basal body rod protein FlgB	peritrichous flagella (AI140)	8	0.253211	0.172716	0.55292	n.s.
VFG043206(gb|YP_001006774)	cheY	chemotaxis regulatory protein CheY	peritrichous flagella (AI145)	8	1.58265	0.171339	0.55292	n.s.
VFG044324(gb|YP_002920244)	ybtX	yersiniabactin-associated zinc MFS transporter YbtX	Ybt (VF0564)	8	1.48061	0.171593	0.55292	n.s.
VFG050163(gb|YP_002392935.1)	neuE	polysialic acid biosynthesis protein	K1 capsule (VF0239)	11	1.48837	0.163443	0.55292	n.s.
VFG043114(gi:15802380)	fliM	flagellar motor switch protein FliM	peritrichous flagella (AI140)	7	0.258705	0.190576	0.563619	n.s.
VFG044165(gb|NP_752609)	entS	enterobactin exporter, iron-regulated	enterobactin (IA019)	9	0.259562	0.188107	0.563619	n.s.
VFG005386(gi:55823112)	cshA	surface-associated protein cshA precursor, truncated	Cell surface hydrophobicity proteins (CVF131)	28	0.272732	0.203517	0.589351	n.s.
VFG006048(gi:116628171)	STER_1432	Lipopolysaccharide biosynthesis protein	Capsule (CVF186)	15	0.261966	0.210368	0.596759	n.s.
VFG002416(gb|NP_286007)	yagW/ecpD	polymerized tip adhesin of ECP fibers	ECP (VF0404)	8	1.42295	0.221228	0.604748	n.s.
VFG043100(gi:15802356)	fliZ	flagella biosynthesis protein FliZ	peritrichous flagella (AI140)	17	0.281401	0.222622	0.604748	n.s.
VFG049018(gb|YP_002920501.1)	rcsB	transcriptional regulator RcsB	RcsAB (VF0571)	10	1.32764	0.226237	0.604748	n.s.
VFG000460(gb|NP_460112)	csgE	curli production assembly/transport protein CsgE	Agf (VF0103)	11	1.30098	0.24963	0.6198	n.s.
VFG000881	papB	regulatory protein PapB	P fimbriae (VF0220)	7	1.33444	0.249704	0.6198	n.s.
VFG043081(gi:15801197)	flgI	flagellar basal body P-ring protein	peritrichous flagella (AI140)	20	1.26287	0.244655	0.6198	n.s.
VFG048797(gb|YP_002920350.1)	ugd	UDP-glucose 6-dehydrogenase	Capsule (VF0560)	34	1.20832	0.24548	0.6198	n.s.
VFG035169(gi:26249226)	c3391	secreted protein Hcp	SCI-I T6SS (CVF734)	10	1.25362	0.262471	0.62306	n.s.
VFG043082(gi:15801198)	flgJ	flagellar rod assembly protein/muramidase FlgJ	peritrichous flagella (AI140)	14	1.27482	0.263302	0.62306	n.s.
VFG048409(gb|YP_002918380.1)	entA	2,3-dihydroxybenzoate-2,3-dehydrogenase	Ent (VF0562)	8	1.28551	0.264464	0.62306	n.s.
VFG035205(gi:110642965)	ECP_2810	VGR-related protein	SCI-I T6SS (CVF734)	8	1.23793	0.27004	0.625593	n.s.
VFG005554(gi:55822121)	tig/ropA	trigger factor	Trigger factor (CVF149)	25	0.302137	0.275255	0.62722	n.s.
VFG006083(gi:116628180)	STER_1441	Glycosyltransferase involved in cell wall biogenesis	Capsule (CVF186)	10	0.29166	0.284367	0.627413	n.s.
VFG013412(gb|NP_439302)	lpxC	UDP-3-O-(R-3-hydroxymyristoyl)-N-acetylglucosamine deacetylase	LOS (CVF494)	26	1.17904	0.281544	0.627413	n.s.
VFG005358(gi:15903867)	plr/gapA	glyceraldehyde-3-phosphate dehydrogenase	Streptococcal plasmin receptor/GAPDH (CVF123)	48	1.09138	0.290158	0.627957	n.s.
VFG050165(gb|YP_002392937.1)	neuA	N-acylneuraminate cytidylyltransferase	K1 capsule (VF0239)	15	1.21187	0.293649	0.627957	n.s.
VFG035864(gi:110640450)	ECP_0242	hypothetical protein	ACE T6SS (CVF736)	8	0.315562	0.301708	0.635416	n.s.
VFG000922(gb|NP_756179)	chuU	heme permease protein ChuU	Chu (VF0227)	17	1.14916	0.325552	0.656282	n.s.
VFG006087(gi:116628182)	STER_1443	Membrane protein involved in the export of polysaccharides	Capsule (CVF186)	25	0.32513	0.325466	0.656282	n.s.
VFG022108(gi:145220927)	esxH	hypothetical protein	ESX-3 (T7SS) (CVF635)	8	1.09225	0.330502	0.656282	n.s.
VFG043101(gi:15802357)	fliA	flagellar biosynthesis sigma factor	peritrichous flagella (AI140)	7	0.314382	0.32724	0.656282	n.s.
VFG005322(gi:55822031)	cbpD	cell wall protein precursor, similar to choline binding protein	Choline-binding proteins (CVF122)	53	0.374276	0.361401	0.672485	n.s.
VFG005898(gi:125718225)	rmlA	Glucose-1-phosphate thymidylytransferase, putative	Capsule (CVF186)	66	0.931907	0.362851	0.672485	n.s.
VFG006063(gi:116628174)	STER_1435	ABC-type polysaccharide/polyol phosphate export system, permease component	Capsule (CVF186)	16	0.329807	0.344469	0.672485	n.s.
VFG018207(gi:26246301)	ecpB	Hypothetical protein yagY precursor	E. coli common pilus (ECP) (CVF625)	15	1.09759	0.357802	0.672485	n.s.
VFG035992(gi:91209435)	ehaB	structural protein	EhaB, AIDA-I type (CVF744)	11	1.10973	0.356985	0.672485	n.s.
VFG006079(gi:116628179)	STER_1440	Glycosyltransferase involved in cell wall biogenesis	Capsule (CVF186)	24	0.352155	0.39516	0.721806	n.s.
VFG006088(gi:55821455)	rgpA	polysaccharide biosynthesis protein/putative rhamnosyl transferase	Capsule (CVF186)	10	0.354411	0.412811	0.721806	n.s.
VFG036084(gi:91206275)	senB	enterotoxin TieB protein	Enterotoxin SenB/TieB (CVF755)	7	0.35709	0.420621	0.721806	n.s.
VFG042731(gi:15801160)	csgC	putative autoagglutination protein	curli fibers (AI093)	17	1.04379	0.416165	0.721806	n.s.
VFG043088(gi:15802293)	cheZ	chemotaxis regulator CheZ	peritrichous flagella (AI140)	10	1.06683	0.402917	0.721806	n.s.
VFG043446(gi:57116926)	apa	hypothetical protein	Fibronectin-binding protein (AI167)	28	1.00467	0.415122	0.721806	n.s.
VFG013513(gi:16273368)	mrsA/glmM	MrsA	Exopolysaccharide (CVF495)	12	1.01712	0.426463	0.722907	n.s.
VFG043096(gi:15802302)	motA	flagellar motor protein MotA	peritrichous flagella (AI140)	14	1.00667	0.436575	0.731132	n.s.
VFG040956(gi:157156659)	gspC	putative type II secretion protein GspC	gsp (SS206)	13	0.376777	0.450776	0.745927	n.s.
VFG005189(gi:55822907)	fbp54	fibronectin-binding protein-like protein A	Fibronectin-binding proteins (CVF113)	10	0.988653	0.484475	0.768506	n.s.
VFG006085(gi:116628181)	STER_1442	Glycosyltransferase involved in cell wall biogenesis	Capsule (CVF186)	10	0.38421	0.487085	0.768506	n.s.
VFG018203(gi:91209355)	ecpA	MatB precursor	E. coli common pilus (ECP) (CVF625)	10	0.96627	0.475445	0.768506	n.s.
VFG042800(gi:15799792)	ppdD	major pilin subunit	Hemorrhagic Coli pili (HCP) (AI102)	8	0.955081	0.504545	0.768506	n.s.
VFG043097(gi:15802303)	flhC	transcriptional activator FlhC	peritrichous flagella (AI140)	19	0.935287	0.501287	0.768506	n.s.
VFG043104(gi:15802360)	fliS	flagellar protein FliS	peritrichous flagella (AI140)	18	0.923393	0.508651	0.768506	n.s.
VFG048320	A225_4832	hypothetical protein	Type 3 fimbriae (CVF848)	7	0.379	0.475968	0.768506	n.s.
VFG050169(gb|YP_002392941.1)	kpsM	Polysialic acid transport protein	K1 capsule (VF0239)	7	0.946424	0.506937	0.768506	n.s.
VFG000933(gb|NP_752613)	entB	isochorismatase	Enterobactin (VF0228)	13	0.906761	0.536064	0.775449	n.s.
VFG005865(gi:24378821)	SMU.322c	glucose-1-phosphate uridylyltransferase	Capsule (CVF186)	40	0.870747	0.561788	0.775449	n.s.
VFG005891(gi:55821106)	eps14	exopolysaccharide biosynthesis protein, putative oligosaccharide repeat unit transporter	Capsule (CVF186)	8	0.426336	0.565684	0.775449	n.s.
VFG012318(gi:117626627)	fimG	P pilus assembly protein, pilin FimA	Type I fimbriae (CVF426)	15	0.891324	0.558131	0.775449	n.s.
VFG013400(gb|NP_439262)	rfaF	ADP-heptose-LPS heptosyltransferase II	LOS (CVF494)	8	0.422016	0.540347	0.775449	n.s.
VFG013465(gb|NP_439706)	kdsA	2-dehydro-3-deoxyphosphooctonate aldolase	LOS (CVF494)	9	0.898015	0.540593	0.775449	n.s.
VFG035083(gi:26249220)	c3385	hypothetical protein	SCI-I T6SS (CVF734)	10	0.866846	0.572177	0.775449	n.s.
VFG043035(gi:16765256)	flhB	flagellar biosynthesis protein FlhB	peritrichous flagella (AI139)	10	0.892637	0.553705	0.775449	n.s.
VFG043079(gi:15801195)	flgG	flagellar basal body rod protein FlgG	peritrichous flagella (AI140)	12	0.907511	0.559957	0.775449	n.s.
VFG043093(gi:15802299)	cheW	purine-binding chemotaxis protein	peritrichous flagella (AI140)	8	0.917983	0.560238	0.775449	n.s.
VFG049915(gb|YP_309274.1)	hcp2/tssD2	Type VI secretion system protein, Hcp family	T6SS (VF0579)	8	0.88495	0.574613	0.775449	n.s.
VFG049196	clpB	protein disaggregation chaperone	T6SS-II (CVF861)	11	0.885397	0.581779	0.77757	n.s.
VFG006075(gi:116628177)	STER_1438	Glycosyltransferase involved in cell wall biogenesis	Capsule (CVF186)	32	0.4441	0.598918	0.783318	n.s.
VFG013064(gb|YP_405019)	shuA	outer membrane heme/hemoglobin receptor ShuA	Shu (VF0256)	10	0.870045	0.598306	0.783318	n.s.
VFG016054(gi:104782686)	pvdH	diaminobutyrate--2-oxoglutarate aminotransferase	Pyoverdine (CVF551)	13	0.437422	0.608621	0.783318	n.s.
VFG050164(gb|YP_002392936.1)	neuC	UDP-N-acetylglucosamine 2-epimerase	K1 capsule (VF0239)	7	0.435865	0.607882	0.783318	n.s.
VFG043078(gi:15801194)	flgF	flagellar basal body rod protein FlgF	peritrichous flagella (AI140)	14	0.85182	0.615118	0.784417	n.s.
VFG036073(gi:110640324)	usp	colicin	Colicin-like Usp (CVF754)	7	0.841005	0.626532	0.784577	n.s.
VFG042730(gi:15801159)	csgA	cryptic curlin major subunit	curli fibers (AI093)	8	0.441728	0.621321	0.784577	n.s.
VFG000926(gb|NP_752608)	fepD	ferrienterobactin ABC transporter permease	Enterobactin (VF0228)	8	0.824919	0.64633	0.802141	n.s.
VFG000904(gb|NP_752330)	vat	Haemoglobin protease	Tsh (VF0233)	7	0.817408	0.659149	0.807436	n.s.
VFG042718(gi:15801636)	Z2206	putative adhesin; FimH protein	F9 fimbriae (AI090)	28	0.789373	0.662214	0.807436	n.s.
VFG000462(gb|NP_460110)	csgG	curli production assembly/transport protein CsgG	Agf (VF0103)	18	0.792578	0.67787	0.808569	n.s.
VFG025423(gi:83718483)	fliO	flagellar biosynthesis protein	Flagella (CVF643)	9	0.797563	0.671712	0.808569	n.s.
VFG040951(gi:157158634)	gspH	general secretion pathway protein H	gsp (SS206)	14	0.793379	0.680594	0.808569	n.s.
VFG006081(gi:55823390)	rmlD	dTDP-4-keto-L-rhamnose reductase	Capsule (CVF186)	36	0.774495	0.693448	0.816858	n.s.
VFG000921(gb|NP_756178)	chuY	ChuY	Chu (VF0227)	11	0.76515	0.721495	0.835732	n.s.
VFG045792	csgB	minor curlin subunit CsgB	Curli fibers (CVF822)	15	0.482225	0.718349	0.835732	n.s.
VFG000895(gi:26250994)	papC	PapC protein	P fimbriae (VF0220)	7	0.490063	0.740782	0.850982	n.s.
VFG012290(gi:117626623)	fimI	FimI fimbrial protein	Type I fimbriae (CVF426)	16	0.744979	0.759463	0.86529	n.s.
VFG000928(gb|NP_752607)	fepG	iron-enterobactin ABC transporter permease	Enterobactin (VF0228)	7	0.503721	0.769445	0.869535	n.s.
VFG000932(gb|NP_752612)	entE	2,3-dihydroxybenzoate-AMP ligase component of enterobactin synthase multienzyme complex	Enterobactin (VF0228)	8	0.714937	0.816152	0.902836	n.s.
VFG006067(gi:116628175)	STER_1436	Glycosyltransferase involved in cell wall biogenesis	Capsule (CVF186)	20	0.5211	0.814769	0.902836	n.s.
VFG043108(gi:15802374)	fliG	flagellar motor switch protein G	peritrichous flagella (AI140)	9	0.528453	0.818398	0.902836	n.s.
VFG016046(gb|NP_251103)	pvdH	diaminobutyrate-2-oxoglutarate aminotransferase PvdH	pyoverdine (IA001)	31	0.694917	0.833607	0.905246	n.s.
VFG050168(gb|YP_002392940.1)	kpsT	Polysialic acid transport ATP-binding protein	K1 capsule (VF0239)	12	0.702242	0.832303	0.905246	n.s.
VFG030115(gi:126435471)	kefB	sodium/hydrogen exchanger	Potassium/proton antiporter (CVF647)	36	0.675719	0.864088	0.931072	n.s.
VFG016483(gi:13508404)	tuf	elongation factor Tu	Fibronectin-binding protein (AI171)	15	0.67578	0.87215	0.932529	n.s.
VFG005862(gi:125718223)	rmlB	DTDP-glucose-4,6-dehydratase, putative	Capsule (CVF186)	48	0.65996	0.892212	0.940447	n.s.
VFG043076(gi:15801192)	flgD	flagellar basal body rod modification protein	peritrichous flagella (AI140)	8	0.665927	0.893087	0.940447	n.s.
VFG042807(gi:26000713)	rcpB	RcpB	fimbrial low-molecular-weight protein (Flp) pili (AI104)	18	0.569416	0.913729	0.95495	n.s.
VFG000920(gb|NP_756177)	chuX	putative heme-binding protein ChuX	Chu (VF0227)	9	0.634421	0.951698	0.979896	n.s.
VFG031495(gi:449064516)	ndk	nucleoside diphosphate kinase ndkA	Nucleoside diphosphate kinase (CVF660)	94	0.617091	0.948149	0.979896	n.s.
VFG012102(gi:150015219)	groEL	chaperonin GroEL	GroEL (CVF403)	26	0.628414	0.960863	0.980571	n.s.
VFG050162(gb|YP_002392934.1)	kpsS	Capsule polysaccharide export protein	K1 capsule (VF0239)	10	0.593508	0.966462	0.980571	n.s.
VFG005886(gi:125718224)	rmlC	DTDP-4-keto-6-deoxyglucose-3,5-epimerase, putative	Capsule (CVF186)	47	0.606952	0.992535	0.996383	n.s.
VFG050167(gb|YP_002392939.1)	neuD	NeuD protein involved in sialic acid synthesis	K1 capsule (VF0239)	7	0.608234	0.996383	0.996383	n.s.
Bolded rows are pathways mentioned in the manuscript.
q values are p-values adjusted for false discovery rate.
Table is ordered by increasing q value.
Colors: Purple cells belong to pathways high in healthy cohort, pink cells belong to pathways high in asthma cohort, white cells have a fold change near 1
n.s. q>0.2; * q<0.2; ** q<0.05
