## Supplementary material for "The gut metagenome harbors metabolic and antibiotic resistance signatures of moderate-to-severe asthma": Table S3

### Sheet: metacyc_pwys_Asthma_pvalues.df
Table S3: Comparison of MetaCyc Pathway Differential Abundance Analyses
Test Utilized:		Two-sided Wilcoxon				ALDEx2		Fold change of average relative abundance (CPM) by Asthma vs Healthy
Data Normalization Type:		Copies Per Million (CPM)		Centered log ratio of reads per kilobase (CLR)		Reads Per Kilobase (RPK)
MetaCyc Pathway ID	Pathway Prevalence (% total number of MARS participants)	p value	q value	p value	q value	p value	q value
PWY0-862: (5Z)-dodecenoate biosynthesis I	98	0.00247485	0.1708	0.0130752	0.0925648	0.0323424	0.132774	1.48071
FASYN-ELONG-PWY: fatty acid elongation -- saturated	96	0.00273719	0.1708	0.0179502	0.0949231	0.0402298	0.14595	1.45641
PWY-6282: palmitoleate biosynthesis I (from (5Z)-dodec-5-enoate)	96	0.00266911	0.1708	0.0172195	0.0949231	0.0379837	0.144523	1.46104
PWY-7388: octanoyl-[acyl-carrier protein] biosynthesis (mitochondria, yeast)	96	0.00191432	0.1708	0.00733645	0.0925648	0.0206954	0.114801	1.55343
PWY-7664: oleate biosynthesis IV (anaerobic)	96	0.00241201	0.1708	0.015836	0.0932235	0.0350416	0.136757	1.47081
PWY-2942: L-lysine biosynthesis III	100	0.00342623	0.178164	0.00206939	0.0925648	0.00646271	0.114801	0.925475
PWY-6519: 8-amino-7-oxononanoate biosynthesis I	96	0.00416498	0.185639	0.0224741	0.106241	0.047405	0.16178	1.43337
BIOTIN-BIOSYNTHESIS-PWY: biotin biosynthesis I	96	0.00481198	0.187667	0.0268828	0.107531	0.0588706	0.175297	1.40229
PWY-6285: superpathway of fatty acids biosynthesis (E. coli)	15	0.0664809	0.47141	0.41832	0.709326	0.428003	0.691901	5.49549
PWY-6284: superpathway of unsaturated fatty acids biosynthesis (E. coli)	80	0.0416257	0.397196	0.150321	0.370987	0.20325	0.446577	1.3636
FASYN-INITIAL-PWY: superpathway of fatty acid biosynthesis initiation (E. coli)	100	0.32424	0.781598	0.206965	0.457613	0.142829	0.345447	1.04901
ASPASN-PWY: superpathway of L-aspartate and L-asparagine biosynthesis	100	0.0122545	0.29438	0.00716997	0.0925648	0.0105747	0.114801	0.860411
PWY-6305: superpathway of putrescine biosynthesis	100	0.0127964	0.29438	0.732818	0.900154	0.907029	0.922694	1.21413
PWY-6385: peptidoglycan biosynthesis III (mycobacteria)	100	0.0136489	0.29438	0.00841014	0.0925648	0.0137966	0.114801	0.939483
PWY-7323: superpathway of GDP-mannose-derived O-antigen building blocks biosynthesis	100	0.00920194	0.29438	0.242042	0.503448	0.446583	0.70017	1.22275
PWY-7383: anaerobic energy metabolism (invertebrates, cytosol)	98	0.0147063	0.29438	0.175733	0.403151	0.363663	0.635406	1.30601
PWY66-399: gluconeogenesis III	98	0.0103989	0.29438	0.224013	0.478713	0.436212	0.698311	1.27475
THISYN-PWY: superpathway of thiamine diphosphate biosynthesis I	98	0.0145509	0.29438	0.0112314	0.0925648	0.0142887	0.114801	0.848637
PWY-5971: palmitate biosynthesis (type II fatty acid synthase)	80	0.0150964	0.29438	0.0650397	0.204974	0.08844	0.231876	1.45591
GALACT-GLUCUROCAT-PWY: superpathway of hexuronide and hexuronate degradation	100	0.0339086	0.393502	0.604582	0.842096	0.912964	0.922694	1.19868
PEPTIDOGLYCANSYN-PWY: peptidoglycan biosynthesis I (meso-diaminopimelate containing)	100	0.0345592	0.393502	0.0112314	0.0925648	0.0164232	0.114801	0.941152
PWY-5097: L-lysine biosynthesis VI	100	0.0365755	0.393502	0.00684715	0.0925648	0.0117641	0.114801	0.944048
PWY-5686: UMP biosynthesis I	100	0.0215845	0.393502	0.0112314	0.0925648	0.0153192	0.114801	0.933919
PWY-5989: stearate biosynthesis II (bacteria and plants)	100	0.0326387	0.393502	0.21254	0.460503	0.444906	0.70017	1.264
PWY-6387: UDP-N-acetylmuramoyl-pentapeptide biosynthesis I (meso-diaminopimelate containing)	100	0.0314097	0.393502	0.00962226	0.0925648	0.0152602	0.114801	0.938005
RIBOSYN2-PWY: flavin biosynthesis I (bacteria and plants)	100	0.0365755	0.393502	0.0155058	0.0932235	0.0217204	0.114801	0.929113
PWY-7456: &beta;-(1,4)-mannan degradation	99	0.0290705	0.393502	0.626161	0.85311	0.841388	0.895949	1.19409
PWY-5121: superpathway of geranylgeranyl diphosphate biosynthesis II (via MEP)	98	0.036232	0.393502	0.379737	0.654574	0.715512	0.836605	1.1786
NAGLIPASYN-PWY: lipid IVA biosynthesis (E. coli)	94	0.0304939	0.393502	0.113158	0.301756	0.139143	0.342859	1.35282
PWY-5723: Rubisco shunt	31	0.0346526	0.393502	0.0409098	0.143414	0.127495	0.320794	2.52388
PWY-5656: mannosylglycerate biosynthesis I	15	0.0280934	0.393502	0.371469	0.64388	0.367367	0.636769	2.71058
PWY-6953: dTDP-3-acetamido-&alpha;-D-fucose biosynthesis	15	0.0247202	0.393502	0.10971	0.295082	0.276786	0.543128	4.80297
COLANSYN-PWY: colanic acid building blocks biosynthesis	100	0.0440343	0.397196	0.347344	0.637231	0.791533	0.870565	1.16573
DTDPRHAMSYN-PWY: dTDP-&beta;-L-rhamnose biosynthesis	100	0.0386911	0.397196	0.0054208	0.0925648	0.0121175	0.114801	0.897551
PWY-6122: 5-aminoimidazole ribonucleotide biosynthesis II	100	0.0465092	0.397196	0.00941001	0.0925648	0.0152034	0.114801	0.932695
PWY-6277: superpathway of 5-aminoimidazole ribonucleotide biosynthesis	100	0.0465092	0.397196	0.00941001	0.0925648	0.0157516	0.114801	0.932695
PWY-7539: 6-hydroxymethyl-dihydropterin diphosphate biosynthesis III (Chlamydia)	100	0.0432354	0.397196	0.0175815	0.0949231	0.0190897	0.114801	0.776126
METHGLYUT-PWY: superpathway of methylglyoxal degradation	86	0.0399048	0.397196	0.152509	0.370987	0.175451	0.392119	1.23607
PWY-6803: phosphatidylcholine acyl editing	31	0.0471034	0.397196	0.163811	0.384278	0.245672	0.497821	2.93198
PWY0-1261: anhydromuropeptides recycling I	97	0.0486555	0.399487	0.422746	0.712955	0.658239	0.805718	1.23932
PWY-6147: 6-hydroxymethyl-dihydropterin diphosphate biosynthesis I	100	0.0499892	0.399913	0.0175815	0.0949231	0.0185033	0.114801	0.772959
PWY-7237: myo-, chiro- and scyllo-inositol degradation	100	0.0527402	0.411373	0.0054208	0.0925648	0.00739664	0.114801	0.882834
CALVIN-PWY: Calvin-Benson-Bassham cycle	100	0.0576059	0.438367	0.0066907	0.0925648	0.0100356	0.114801	0.941272
HISDEG-PWY: L-histidine degradation I	100	0.0639316	0.47141	0.86296	0.944669	0.811926	0.879586	1.15887
PWY-6386: UDP-N-acetylmuramoyl-pentapeptide biosynthesis II (lysine-containing)	100	0.0650397	0.47141	0.0136489	0.0925648	0.0173925	0.114801	0.944388
BRANCHED-CHAIN-AA-SYN-PWY: superpathway of branched chain amino acid biosynthesis	100	0.108017	0.519612	0.00879809	0.0925648	0.0171147	0.114801	0.937909
GALACTUROCAT-PWY: D-galacturonate degradation I	100	0.0936965	0.519612	0.477946	0.745596	0.840678	0.895949	1.18494
NONOXIPENT-PWY: pentose phosphate pathway (non-oxidative branch) I	100	0.0936965	0.519612	0.00351169	0.0925648	0.00463148	0.114801	0.906612
P441-PWY: superpathway of N-acetylneuraminate degradation	100	0.082284	0.519612	0.64256	0.864132	0.804193	0.876569	1.15283
PWY-3841: folate transformations II (plants)	100	0.10971	0.519612	0.00822196	0.0925648	0.015125	0.114801	0.966871
PWY-5103: L-isoleucine biosynthesis III	100	0.082284	0.519612	0.00785688	0.0925648	0.0147421	0.114801	0.928144
PWY-6507: 4-deoxy-L-threo-hex-4-enopyranuronate degradation	100	0.0892764	0.519612	0.541941	0.805169	0.820922	0.883199	1.19869
PWY-6897: thiamine diphosphate salvage II	100	0.082284	0.519612	0.0105146	0.0925648	0.0127341	0.114801	0.899205
PWY-7357: thiamine phosphate formation from pyrithiamine and oxythiamine (yeast)	100	0.0952083	0.519612	0.00368845	0.0925648	0.00576314	0.114801	0.925089
PYRIDNUCSYN-PWY: NAD de novo biosynthesis I (from aspartate)	100	0.0892764	0.519612	0.0105146	0.0925648	0.0184612	0.114801	0.956636
PWY0-845: superpathway of pyridoxal 5'-phosphate biosynthesis and salvage	99	0.114914	0.519612	0.61533	0.845739	0.733318	0.844262	1.19075
PWY0-1241: ADP-L-glycero-&beta;-D-manno-heptose biosynthesis	98	0.111422	0.519612	0.431678	0.716401	0.609548	0.785237	1.2508
PWY-7328: superpathway of UDP-glucose-derived O-antigen building blocks biosynthesis	86	0.0818938	0.519612	0.131698	0.345291	0.175951	0.392119	1.26196
GLUCOSE1PMETAB-PWY: glucose and glucose-1-phosphate degradation	84	0.0991965	0.519612	0.209739	0.457613	0.251241	0.505724	1.18704
PWY-622: starch biosynthesis	68	0.0774665	0.519612	0.150321	0.370987	0.164899	0.375536	1.26973
PWY-5837: 2-carboxy-1,4-naphthoquinol biosynthesis	41	0.112467	0.519612	0.146018	0.370987	0.224761	0.470465	2.19676
PWY-5838: superpathway of menaquinol-8 biosynthesis I	41	0.110532	0.519612	0.152509	0.370987	0.245719	0.497821	1.9144
PWY-5861: superpathway of demethylmenaquinol-8 biosynthesis I	41	0.110532	0.519612	0.148158	0.370987	0.218913	0.461492	1.9471
PWY-5897: superpathway of menaquinol-11 biosynthesis	41	0.114428	0.519612	0.156956	0.370987	0.268929	0.531049	1.91778
PWY-5898: superpathway of menaquinol-12 biosynthesis	41	0.114428	0.519612	0.156956	0.370987	0.24118	0.495054	1.91778
PWY-5899: superpathway of menaquinol-13 biosynthesis	41	0.114428	0.519612	0.156956	0.370987	0.235263	0.486107	1.91778
PWY-5845: superpathway of menaquinol-9 biosynthesis	34	0.105696	0.519612	0.248273	0.512988	0.28829	0.558674	2.1647
PWY-5862: superpathway of demethylmenaquinol-9 biosynthesis	34	0.105696	0.519612	0.242042	0.503448	0.315306	0.575876	2.20076
PWY-5910: superpathway of geranylgeranyldiphosphate biosynthesis I (via mevalonate)	13	0.0979635	0.519612	0.567645	0.827594	0.483517	0.743139	3.90537
PWY-922: mevalonate pathway I (eukaryotes and bacteria)	13	0.0979635	0.519612	0.567645	0.827594	0.512406	0.750566	4.23318
GLUCUROCAT-PWY: superpathway of &beta;-D-glucuronosides degradation	100	0.137696	0.558741	0.692784	0.885855	0.4964	0.750566	1.13709
NONMEVIPP-PWY: methylerythritol phosphate pathway I	100	0.143902	0.558741	0.0119913	0.0925648	0.0213539	0.114801	0.964274
PWY-7219: adenosine ribonucleotides de novo biosynthesis	100	0.127813	0.558741	0.0253368	0.107531	0.0274444	0.127563	0.950183
PWY-7282: 4-amino-2-methyl-5-diphosphomethylpyrimidine biosynthesis II	99	0.129744	0.558741	0.96023	0.981903	0.91577	0.922694	1.18218
PYRIDOXSYN-PWY: pyridoxal 5'-phosphate biosynthesis I	99	0.131698	0.558741	0.604582	0.842096	0.718132	0.836605	1.19086
PWY-7234: inosine-5'-phosphate biosynthesis III	98	0.131696	0.558741	0.664697	0.867722	0.888801	0.922694	1.10725
PWY-5022: 4-aminobutanoate degradation V	83	0.145058	0.558741	0.0546436	0.177592	0.0481521	0.16178	0.792356
GLYCOCAT-PWY: glycogen degradation I	82	0.142756	0.558741	0.284544	0.541327	0.315624	0.575876	1.19386
PWY-2723: trehalose degradation V	82	0.142756	0.558741	0.274314	0.538276	0.305351	0.570476	1.17597
PWY-6731: starch degradation III	82	0.140671	0.558741	0.261069	0.528919	0.291957	0.562287	1.25566
GLUDEG-I-PWY: GABA shunt	73	0.135671	0.558741	0.0684594	0.210923	0.0772812	0.209667	0.754684
PWY-7254: TCA cycle VII (acetate-producers)	17	0.13351	0.558741	0.536871	0.801453	0.443015	0.70017	1.47969
ANAEROFRUCAT-PWY: homolactic fermentation	100	0.166145	0.577729	0.143902	0.370987	0.0804082	0.214422	1.04267
PWY-1042: glycolysis IV	100	0.168504	0.577729	0.0130752	0.0925648	0.0182675	0.114801	0.966688
PWY-5484: glycolysis II (from fructose 6-phosphate)	100	0.168504	0.577729	0.409552	0.698253	0.213728	0.456734	1.05669
PWY-5659: GDP-mannose biosynthesis	100	0.159216	0.577729	0.767726	0.921271	0.503064	0.750566	1.10725
PWY-5973: cis-vaccenate biosynthesis	100	0.168504	0.577729	0.0536848	0.176312	0.0485717	0.16178	0.939965
PWY-7221: guanosine ribonucleotides de novo biosynthesis	100	0.168504	0.577729	0.00860216	0.0925648	0.0151805	0.114801	0.952453
TRNA-CHARGING-PWY: tRNA charging	100	0.159216	0.577729	0.015836	0.0932235	0.0246663	0.122314	0.963295
PWY-6892: thiazole component of thiamine diphosphate biosynthesis I	98	0.1615	0.577729	0.0233954	0.107344	0.0214149	0.114801	0.858544
FUC-RHAMCAT-PWY: superpathway of fucose and rhamnose degradation	95	0.15248	0.577729	0.583342	0.834875	0.726592	0.840955	1.20921
PWY-6263: superpathway of menaquinol-8 biosynthesis II	47	0.157017	0.577729	0.367378	0.64388	0.398592	0.66157	1.64157
PWY-5030: L-histidine degradation III	100	0.175733	0.595963	0.664697	0.867722	0.891547	0.922694	1.15123
PWY-7663: gondoate biosynthesis (anaerobic)	100	0.18319	0.614572	0.0473595	0.157193	0.0513117	0.16336	0.946132
PWY-5675: nitrate reduction V (assimilatory)	14	0.190286	0.631588	0.721299	0.896595	0.569035	0.77163	6.01815
PWY-7199: pyrimidine deoxyribonucleosides salvage	100	0.198803	0.651834	0.0290705	0.11061	0.0419361	0.148682	0.97213
PWY-5265: peptidoglycan biosynthesis II (staphylococci)	38	0.200564	0.651834	0.347344	0.637231	0.39586	0.66157	1.51058
1CMET2-PWY: folate transformations III (E. coli)	100	0.204218	0.656866	0.00822196	0.0925648	0.0150774	0.114801	0.967616
PWY-5005: biotin biosynthesis II	98	0.209738	0.667736	0.0696317	0.210923	0.0551243	0.171336	0.817906
PWY-6151: S-adenosyl-L-methionine salvage I	100	0.215368	0.678735	0.00962226	0.0925648	0.015812	0.114801	0.948241
ARGININE-SYN4-PWY: L-ornithine biosynthesis II	100	0.235923	0.721646	0.604582	0.842096	0.806331	0.876569	1.13205
GLYCOLYSIS: glycolysis I (from glucose 6-phosphate)	100	0.235923	0.721646	0.277695	0.541327	0.141407	0.34468	1.04099
PWY-5497: purine nucleobases degradation II (anaerobic)	57	0.231723	0.721646	0.445279	0.719829	0.51198	0.750566	1.25485
GLYOXYLATE-BYPASS: glyoxylate cycle	21	0.238555	0.722612	0.506959	0.775348	0.507683	0.750566	1.3887
PWY0-1415: superpathway of heme b biosynthesis from uroporphyrinogen-III	41	0.243748	0.731244	0.392348	0.672596	0.398638	0.66157	1.69845
GLYCOLYSIS-E-D: superpathway of glycolysis and the Entner-Doudoroff pathway	100	0.264338	0.736423	0.61533	0.845739	0.359614	0.633895	1.10368
PANTO-PWY: phosphopantothenate biosynthesis I	100	0.257828	0.736423	0.0161724	0.0934406	0.0203065	0.114801	0.969928
PWY-5695: inosine 5'-phosphate degradation	100	0.257828	0.736423	0.0194934	0.101366	0.0246981	0.122314	0.97232
PWY0-1586: peptidoglycan maturation (meso-diaminopimelate containing)	100	0.254615	0.736423	0.0263587	0.107531	0.0355042	0.136757	0.954493
PWY-4981: L-proline biosynthesis II (from arginine)	99	0.261069	0.736423	0.767726	0.921271	0.919736	0.922694	1.10801
PWY-5840: superpathway of menaquinol-7 biosynthesis	38	0.254621	0.736423	0.30577	0.578182	0.397201	0.66157	1.79213
PWY-6143: CMP-pseudaminate biosynthesis	28	0.257345	0.736423	0.274314	0.538276	0.488334	0.746863	2.25144
P122-PWY: heterolactic fermentation	11	0.264357	0.736423	0.25143	0.516094	0.372696	0.642438	2.45055
NAD-BIOSYNTHESIS-II: NAD salvage pathway III (to nicotinamide riboside)	92	0.270819	0.747749	0.477946	0.745596	0.501834	0.750566	1.08778
PWY-5505: L-glutamate and L-glutamine biosynthesis	100	0.281105	0.758783	0.756033	0.91783	0.517032	0.750966	1.08452
PWY-6168: flavin biosynthesis III (fungi)	100	0.277695	0.758783	0.0268828	0.107531	0.0329756	0.133615	0.96185
PWY-7242: D-fructuronate degradation	100	0.284544	0.758783	0.709844	0.889443	0.522306	0.750966	1.11829
PWY-5189: tetrapyrrole biosynthesis II (from glycine)	64	0.283723	0.758783	0.492338	0.756697	0.438683	0.698311	1.24099
PWY-4041: &gamma;-glutamyl cycle	100	0.28801	0.761519	0.0243493	0.107531	0.0145864	0.114801	0.867449
PWY-7208: superpathway of pyrimidine nucleobases salvage	100	0.291505	0.764283	0.0320191	0.117529	0.0302104	0.128084	0.942713
FUCCAT-PWY: fucose degradation	99	0.298581	0.769894	0.761873	0.921271	0.91017	0.922694	1.20942
PWY-6415: L-ascorbate biosynthesis V (euglena, D-galacturonate pathway)	20	0.296845	0.769894	0.850915	0.944669	0.600662	0.784217	1.7585
PWY-6863: pyruvate fermentation to hexanol (engineered)	100	0.302161	0.772739	0.681496	0.878623	0.294741	0.564166	1.13035
CITRULBIO-PWY: L-citrulline biosynthesis	100	0.347344	0.781598	0.881085	0.944669	0.890489	0.922694	1.09206
COA-PWY-1: superpathway of coenzyme A biosynthesis III (mammals)	100	0.359279	0.781598	0.0142448	0.0925913	0.0172272	0.114801	0.973454
HOMOSER-METSYN-PWY: L-methionine biosynthesis I	100	0.371469	0.781598	0.604582	0.842096	0.31151	0.575095	1.04539
METH-ACETATE-PWY: methanogenesis from acetate	100	0.367378	0.781598	0.242042	0.503448	0.150904	0.36217	1.017
PANTOSYN-PWY: superpathway of coenzyme A biosynthesis I (bacteria)	100	0.347344	0.781598	0.0119913	0.0925648	0.0170383	0.114801	0.967912
PWY-1269: CMP-3-deoxy-D-manno-octulosonate biosynthesis	100	0.359279	0.781598	0.0720256	0.216077	0.0565628	0.171336	0.81312
PWY-4984: urea cycle	100	0.32802	0.781598	0.844906	0.944669	0.918487	0.922694	1.09858
PWY-5154: L-arginine biosynthesis III (via N-acetyl-L-citrulline)	100	0.371469	0.781598	0.0456718	0.154887	0.0430137	0.15079	0.925735
PWY-5188: tetrapyrrole biosynthesis I (from glutamate)	100	0.32424	0.781598	0.440718	0.719829	0.307379	0.570846	1.06833
PWY-5690: TCA cycle II (plants and fungi)	100	0.343422	0.781598	0.463788	0.738274	0.304231	0.570476	1.04417
PWY-6609: adenine and adenosine salvage III	100	0.363315	0.781598	0.027416	0.108276	0.0353716	0.136757	0.973185
PWY-6901: superpathway of glucose and xylose degradation	100	0.309407	0.781598	0.536871	0.801453	0.344258	0.611474	1.05296
PWY-841: superpathway of purine nucleotides de novo biosynthesis I	100	0.351294	0.781598	0.00941001	0.0925648	0.0136988	0.114801	0.951967
TCA: TCA cycle I (prokaryotic)	100	0.375589	0.781598	0.436184	0.719829	0.258954	0.517909	1.05134
UDPNAGSYN-PWY: UDP-N-acetyl-D-glucosamine biosynthesis I	100	0.343422	0.781598	0.536871	0.801453	0.267717	0.531049	1.0159
PWY-6470: peptidoglycan biosynthesis V (&beta;-lactam resistance)	98	0.361292	0.781598	0.923605	0.97683	0.718622	0.836605	1.05995
PWY0-781: aspartate superpathway	98	0.369418	0.781598	0.972461	0.981903	0.72775	0.840955	1.12751
PWY0-1298: superpathway of pyrimidine deoxyribonucleosides degradation	95	0.359246	0.781598	0.881085	0.944669	0.884472	0.922694	1.16417
ARGORNPROST-PWY	47	0.321262	0.781598	0.659134	0.867721	0.673296	0.817387	1.94281
PWY-7371: 1,4-dihydroxy-6-naphthoate biosynthesis II	35	0.336313	0.781598	0.727051	0.8966	0.628339	0.795641	1.30807
PWY-6145: superpathway of CMP-sialic acids biosynthesis	18	0.355405	0.781598	0.948009	0.981903	0.603732	0.784217	2.14417
GLYCOLYSIS-TCA-GLYOX-BYPASS: superpathway of glycolysis, pyruvate dehydrogenase, TCA, and glyoxylate bypass	15	0.353971	0.781598	0.797184	0.93149	0.57058	0.77163	1.63266
TCA-GLYOX-BYPASS: superpathway of glyoxylate bypass and TCA	15	0.347548	0.781598	0.803111	0.93149	0.559242	0.77163	1.56601
ALLANTOINDEG-PWY: superpathway of allantoin degradation in yeast	13	0.335225	0.781598	0.856933	0.944669	0.585673	0.780897	1.88072
PWY-5920: superpathway of heme b biosynthesis from glycine	13	0.355607	0.781598	0.750208	0.914316	0.544828	0.77163	3.38678
DENOVOPURINE2-PWY: superpathway of purine nucleotides de novo biosynthesis II	11	0.368055	0.781598	0.966345	0.981903	0.628501	0.795641	2.89811
PRPP-PWY: superpathway of histidine, purine, and pyrimidine biosynthesis	11	0.375768	0.781598	0.96023	0.981903	0.562063	0.77163	3.2183
PWY-5667: CDP-diacylglycerol biosynthesis I	100	0.383912	0.79325	0.0105146	0.0925648	0.0195422	0.114801	0.977791
PWY0-1319: CDP-diacylglycerol biosynthesis II	100	0.388116	0.79666	0.0105146	0.0925648	0.019807	0.114801	0.977804
ILEUSYN-PWY: L-isoleucine biosynthesis I (from threonine)	100	0.422746	0.796943	0.0224741	0.106241	0.0269573	0.127563	0.968293
METSYN-PWY: superpathway of L-homoserine and L-methionine biosynthesis	100	0.396607	0.796943	0.473201	0.745596	0.212546	0.456734	1.04832
PHOSLIPSYN-PWY: superpathway of phospholipid biosynthesis I (bacteria)	100	0.396607	0.796943	0.0732476	0.21765	0.0508291	0.16336	0.847336
PWY-3001: superpathway of L-isoleucine biosynthesis I	100	0.400895	0.796943	0.00879809	0.0925648	0.0162896	0.114801	0.976635
PWY-5347: superpathway of L-methionine biosynthesis (transsulfuration)	100	0.431678	0.796943	0.355273	0.640723	0.160273	0.373173	1.03469
PWY-6125: superpathway of guanosine nucleotides de novo biosynthesis II	100	0.409552	0.796943	0.0179502	0.0949231	0.014697	0.114801	0.936413
PWY-6126: superpathway of adenosine nucleotides de novo biosynthesis II	100	0.427198	0.796943	0.0139441	0.0925648	0.0156367	0.114801	0.943777
PWY4FS-7: phosphatidylglycerol biosynthesis I (plastidic)	100	0.431678	0.796943	0.103063	0.279613	0.0689111	0.190956	0.792119
PWY4FS-8: phosphatidylglycerol biosynthesis II (non-plastidic)	100	0.431678	0.796943	0.103063	0.279613	0.0685707	0.190956	0.792116
SER-GLYSYN-PWY: superpathway of L-serine and glycine biosynthesis I	100	0.427198	0.796943	0.00879809	0.0925648	0.0110283	0.114801	0.974309
VALSYN-PWY: L-valine biosynthesis	100	0.422746	0.796943	0.0224741	0.106241	0.027336	0.127563	0.968293
PWY-7392: taxadiene biosynthesis (engineered)	95	0.405177	0.796943	0.832915	0.944669	0.917816	0.922694	1.09527
PWY3O-355: stearate biosynthesis III (fungi)	93	0.422655	0.796943	0.887142	0.94467	0.932325	0.932325	1.08916
PWY-7315: dTDP-N-acetylthomosamine biosynthesis	79	0.418355	0.796943	0.284544	0.541327	0.226185	0.470465	0.716674
PWY-5464: superpathway of cytosolic glycolysis (plants), pyruvate dehydrogenase and TCA cycle	43	0.391149	0.796943	0.583342	0.834875	0.636483	0.795641	1.33501
PWY-4702: phytate degradation I	21	0.404183	0.796943	0.941903	0.981903	0.65852	0.805718	4.40444
PWY3DJ-35471: L-ascorbate biosynthesis IV (animals, D-glucuronate pathway)	14	0.414859	0.796943	0.941903	0.981903	0.596602	0.784217	7.55079
GLCMANNANAUT-PWY: superpathway of N-acetylglucosamine, N-acetylmannosamine and N-acetylneuraminate degradation	100	0.440718	0.798431	0.193494	0.431216	0.110958	0.283762	1.03127
LACTOSECAT-PWY: lactose and galactose degradation I	100	0.445279	0.798431	0.0952083	0.267612	0.0617641	0.180097	0.961912
P461-PWY: hexitol fermentation to lactate, formate, ethanol and acetate	100	0.445279	0.798431	0.803111	0.93149	0.603167	0.784217	1.15731
SALVADEHYPOX-PWY: adenosine nucleotides degradation II	100	0.445279	0.798431	0.166145	0.386845	0.0828117	0.21896	1.0364
POLYISOPRENSYN-PWY: polyisoprenoid biosynthesis (E. coli)	97	0.440712	0.798431	0.779471	0.928225	0.898624	0.922694	1.08045
PWY-2941: L-lysine biosynthesis II	100	0.449866	0.801409	0.0263587	0.107531	0.0278023	0.127563	0.953728
PWY-5677: succinate fermentation to butanoate	34	0.452077	0.801409	0.175733	0.403151	0.344934	0.611474	1.00538
PWY-7228: superpathway of guanosine nucleotides de novo biosynthesis I	100	0.459121	0.809298	0.015836	0.0932235	0.0151342	0.114801	0.944566
COA-PWY: coenzyme A biosynthesis I (prokaryotic)	100	0.463788	0.80972	0.00899799	0.0925648	0.0173606	0.114801	0.966966
MET-SAM-PWY: superpathway of S-adenosyl-L-methionine biosynthesis	100	0.468481	0.80972	0.359279	0.64388	0.153986	0.363966	1.04323
PENTOSE-P-PWY: pentose phosphate pathway	100	0.482718	0.80972	0.779471	0.928225	0.670913	0.817387	1.09019
PWY-6121: 5-aminoimidazole ribonucleotide biosynthesis I	100	0.477946	0.80972	0.0112314	0.0925648	0.0210905	0.114801	0.974113
PWY-6606: guanosine nucleotides degradation II	100	0.482718	0.80972	0.178193	0.405811	0.0766228	0.209667	1.04022
TEICHOICACID-PWY: poly(glycerol phosphate) wall teichoic acid biosynthesis	100	0.473201	0.80972	0.99694	1	0.816786	0.88179	1.06216
P108-PWY: pyruvate fermentation to propanoate I	96	0.480313	0.80972	0.0952083	0.267612	0.068248	0.190956	0.956654
PWY0-1479: tRNA processing	96	0.470822	0.80972	0.868994	0.944669	0.918379	0.922694	1.04926
PWY-6531: mannitol cycle	77	0.477587	0.80972	0.659134	0.867721	0.677128	0.817702	1.06959
HISTSYN-PWY: L-histidine biosynthesis	100	0.519313	0.813675	0.0220254	0.106241	0.0300356	0.128084	0.979494
PWY-5100: pyruvate fermentation to acetate and lactate II	100	0.511882	0.813675	0.00841014	0.0925648	0.00993502	0.114801	0.933704
PWY-5676: acetyl-CoA fermentation to butanoate II	100	0.526802	0.813675	0.709844	0.889443	0.545301	0.77163	1.05807
PWY-6163: chorismate biosynthesis from 3-dehydroquinate	100	0.511882	0.813675	0.0136489	0.0925648	0.0220771	0.114801	0.979006
PWY-6353: purine nucleotides degradation II (aerobic)	100	0.506959	0.813675	0.103063	0.279613	0.0589941	0.175297	1.03728
PWY-6608: guanosine nucleotides degradation III	100	0.516831	0.813675	0.284544	0.541327	0.162883	0.373672	1.03126
PWY-7197: pyrimidine deoxyribonucleotide phosphorylation	100	0.521804	0.813675	0.0253368	0.107531	0.0203237	0.114801	0.958459
TRPSYN-PWY: L-tryptophan biosynthesis	100	0.521804	0.813675	0.0290705	0.11061	0.0218104	0.114801	0.986327
PWY-6471: peptidoglycan biosynthesis IV (Enterococcus faecium)	99	0.492338	0.813675	0.64256	0.864132	0.436563	0.698311	1.08193
P4-PWY: superpathway of L-lysine, L-threonine and L-methionine biosynthesis I	98	0.509416	0.813675	0.820962	0.944669	0.599804	0.784217	1.03208
CENTFERM-PWY: pyruvate fermentation to butanoate	97	0.516825	0.813675	0.0982905	0.273809	0.0662055	0.190956	0.909377
PWY-6590: superpathway of Clostridium acetobutylicum acidogenic fermentation	97	0.492332	0.813675	0.0850257	0.24563	0.060366	0.177681	0.907227
PWY-6859: all-trans-farnesol biosynthesis	95	0.526773	0.813675	0.972461	0.981903	0.897375	0.922694	1.0366
P125-PWY: superpathway of (R,R)-butanediol biosynthesis	42	0.507818	0.813675	0.209739	0.457613	0.30417	0.570476	1.07905
PWY-821: superpathway of sulfur amino acid biosynthesis (Saccharomyces cerevisiae)	20	0.499454	0.813675	0.367378	0.64388	0.393889	0.66157	0.5524
PWY-7385: 1,3-propanediol biosynthesis (engineered)	14	0.50023	0.813675	0.704141	0.889443	0.546555	0.77163	1.91888
PWY-7220: adenosine deoxyribonucleotides de novo biosynthesis II	100	0.536871	0.817091	0.0248388	0.107531	0.0187998	0.114801	0.949334
PWY-7222: guanosine deoxyribonucleotides de novo biosynthesis II	100	0.536871	0.817091	0.0248388	0.107531	0.0189543	0.114801	0.949334
PWY-6595: superpathway of guanosine nucleotides degradation (plants)	68	0.532888	0.817091	0.335664	0.623376	0.302094	0.570476	0.922032
PWY-6124: inosine-5'-phosphate biosynthesis II	100	0.547035	0.828519	0.0639316	0.203537	0.056363	0.171336	1.02089
PWY-6527: stachyose degradation	100	0.567645	0.835402	0.0296408	0.111421	0.030379	0.128084	0.964187
PWY-7229: superpathway of adenosine nucleotides de novo biosynthesis I	100	0.562458	0.835402	0.0148635	0.0932235	0.0191472	0.114801	0.96045
PWY-5384: sucrose degradation IV (sucrose phosphorylase)	99	0.567645	0.835402	0.978579	0.984893	0.792438	0.870565	0.938822
FOLSYN-PWY: superpathway of tetrahydrofolate biosynthesis and salvage	91	0.562294	0.835402	0.875036	0.944669	0.905073	0.922694	1.12426
PWY-6612: superpathway of tetrahydrofolate biosynthesis	91	0.562294	0.835402	0.856933	0.944669	0.896401	0.922694	1.13224
PWY-6588: pyruvate fermentation to acetone	86	0.556791	0.835402	0.875036	0.944669	0.758233	0.86025	1.21968
ARGSYN-PWY: L-arginine biosynthesis I (via L-ornithine)	100	0.58862	0.847439	0.0696317	0.210923	0.0509878	0.16336	1.01174
P164-PWY: purine nucleobases degradation I (anaerobic)	100	0.61533	0.847439	0.335664	0.623376	0.162204	0.373672	0.975961
PWY-7111: pyruvate fermentation to isobutanol (engineered)	100	0.604582	0.847439	0.0320191	0.117529	0.0339686	0.135875	0.975025
PWY-7400: L-arginine biosynthesis IV (archaebacteria)	100	0.609945	0.847439	0.0661636	0.206431	0.0503143	0.16336	1.01119
PWY-7117: C4 photosynthetic carbon assimilation cycle, PEPCK type	95	0.604556	0.847439	0.96023	0.981903	0.743138	0.852423	0.966398
GALACTARDEG-PWY: D-galactarate degradation I	73	0.608945	0.847439	0.659134	0.867721	0.718489	0.836605	0.992649
GLUCARGALACTSUPER-PWY: superpathway of D-glucarate and D-galactarate degradation	73	0.608945	0.847439	0.659134	0.867721	0.699049	0.836089	0.992649
PWY-7211: superpathway of pyrimidine deoxyribonucleotides de novo biosynthesis	68	0.612381	0.847439	0.351294	0.637231	0.327477	0.594028	0.920956
PWY-7332: superpathway of UDP-N-acetylglucosamine-derived O-antigen building blocks biosynthesis	62	0.586209	0.847439	0.844906	0.944669	0.80382	0.876569	1.14192
PWY-5918: superpathway of heme b biosynthesis from glutamate	53	0.617745	0.847439	0.9358	0.981903	0.780904	0.870151	1.5106
PROPFERM-PWY: superpathway of L-alanine fermentation (Stickland reaction)	20	0.60961	0.847439	1	1	0.614095	0.785237	1.27722
PWY-7389: superpathway of anaerobic energy metabolism (invertebrates)	20	0.601941	0.847439	0.185727	0.419904	0.418442	0.683528	1.03658
REDCITCYC: TCA cycle VI (Helicobacter)	15	0.614336	0.847439	0.875036	0.944669	0.612994	0.785237	2.21874
P105-PWY: TCA cycle IV (2-oxoglutarate decarboxylase)	14	0.585257	0.847439	0.875036	0.944669	0.562353	0.77163	0.901818
METHANOGENESIS-PWY: methanogenesis from H2 and CO2	11	0.609162	0.847439	0.583342	0.834875	0.463265	0.719098	0.967037
PWY-6350: archaetidylinositol biosynthesis	11	0.619282	0.847439	0.371469	0.64388	0.509878	0.750566	1.03143
PWY-6123: inosine-5'-phosphate biosynthesis I	100	0.631607	0.86053	0.0465092	0.156031	0.0389405	0.145311	1.01041
COMPLETE-ARO-PWY: superpathway of aromatic amino acid biosynthesis	100	0.637073	0.861704	0.0114798	0.0925648	0.0197285	0.114801	0.980544
RUMP-PWY: formaldehyde oxidation I	58	0.637992	0.861704	0.371469	0.64388	0.477037	0.736809	0.779732
P42-PWY: incomplete reductive TCA cycle	88	0.647812	0.866317	0.9297	0.979955	0.836016	0.895949	1.06173
PWY-7196: superpathway of pyrimidine ribonucleosides salvage	41	0.64843	0.866317	0.670279	0.871362	0.788035	0.870565	0.883873
P23-PWY: reductive TCA cycle I	15	0.649738	0.866317	0.744396	0.910791	0.573533	0.77163	2.73114
PWY-241: C4 photosynthetic carbon assimilation cycle, NADP-ME type	95	0.653568	0.867715	0.850915	0.944669	0.70746	0.836089	0.988462
ARGSYNBSUB-PWY: L-arginine biosynthesis II (acetyl cycle)	100	0.659134	0.871398	0.0628392	0.202122	0.0487414	0.16178	1.01071
PWY-6270: isoprene biosynthesis I	100	0.670279	0.881539	0.00342623	0.0925648	0.00612381	0.114801	0.96461
PWY66-398: TCA cycle III (animals)	20	0.672456	0.881539	0.972461	0.981903	0.573776	0.77163	1.31058
PWY-6703: preQ0 biosynthesis	100	0.675878	0.882318	0.0456718	0.154887	0.0412361	0.147881	0.974423
PWY-5913: partial TCA cycle (obligate autotrophs)	95	0.68711	0.893243	0.791267	0.93149	0.637533	0.795641	0.925237
PWY-7560: methylerythritol phosphate pathway II	100	0.698454	0.900486	0.00416629	0.0925648	0.00542732	0.114801	0.961617
HEMESYN2-PWY: heme b biosynthesis II (oxygen-independent)	94	0.698419	0.900486	0.791267	0.93149	0.65354	0.805718	1.20019
PWY-5104: L-isoleucine biosynthesis IV	99	0.704141	0.901255	0.704141	0.889443	0.501961	0.750566	1.04497
FAO-PWY: fatty acid &beta;-oxidation I (generic)	13	0.704828	0.901255	0.797184	0.93149	0.571473	0.77163	3.75695
HEXITOLDEGSUPER-PWY: superpathway of hexitol degradation (bacteria)	100	0.715564	0.90387	0.143902	0.370987	0.0691603	0.190956	1.04669
RHAMCAT-PWY: L-rhamnose degradation I	100	0.715564	0.90387	0.190879	0.428448	0.130959	0.326875	1.04054
P161-PWY: acetylene degradation (anaerobic)	83	0.712046	0.90387	0.966345	0.981903	0.866238	0.916156	1.41192
OANTIGEN-PWY: O-antigen building blocks biosynthesis (E. coli)	100	0.721299	0.907441	0.15472	0.370987	0.0982997	0.255579	0.993765
GLYCOGENSYNTH-PWY: glycogen biosynthesis I (from ADP-D-Glucose)	100	0.767726	0.914245	0.00684715	0.0925648	0.00711732	0.114801	0.970264
HSERMETANA-PWY: L-methionine biosynthesis III	100	0.761873	0.914245	0.00504859	0.0925648	0.00559757	0.114801	0.971919
PWY-4242	100	0.773592	0.914245	0.0203076	0.102193	0.024665	0.122314	0.981251
PWY-6317: D-galactose degradation I (Leloir pathway)	100	0.7386	0.914245	0.0233954	0.107344	0.0299982	0.128084	0.980188
PWY-6700: queuosine biosynthesis I (de novo)	100	0.744396	0.914245	0.0386911	0.138754	0.0455283	0.157831	0.984502
PWY-6936: seleno-amino acid biosynthesis (plants)	100	0.773592	0.914245	0.0127964	0.0925648	0.00817888	0.114801	0.956403
PWY-724: superpathway of L-lysine, L-threonine and L-methionine biosynthesis II	100	0.773592	0.914245	0.00899799	0.0925648	0.0178278	0.114801	0.989608
PPGPPMET-PWY: ppGpp metabolism	97	0.767723	0.914245	0.320489	0.602365	0.169485	0.383183	1.0185
FERMENTATION-PWY: mixed acid fermentation	95	0.756017	0.914245	0.58862	0.838581	0.499632	0.750566	0.996673
PWY-6545: pyrimidine deoxyribonucleotides de novo biosynthesis III	68	0.767068	0.914245	0.445279	0.719829	0.424031	0.68905	1.00747
PWY-7184: pyrimidine deoxyribonucleotides de novo biosynthesis I	68	0.761123	0.914245	0.449866	0.723496	0.416765	0.683528	1.01386
PWY-6749: CMP-legionaminate biosynthesis I	45	0.762621	0.914245	0.96023	0.981903	0.754051	0.86025	1.08738
PWY-7316: dTDP-N-acetylviosamine biosynthesis	34	0.767058	0.914245	0.893205	0.947891	0.702424	0.836089	0.876496
PWY-6876: isopropanol biosynthesis (engineered)	33	0.750763	0.914245	0.492338	0.756697	0.706374	0.836089	1.5978
PWY-6478: GDP-D-glycero-&alpha;-D-manno-heptose biosynthesis	24	0.771091	0.914245	0.844906	0.944669	0.649225	0.805718	0.482605
PWY-7286: 7-(3-amino-3-carboxypropyl)-wyosine biosynthesis	13	0.744693	0.914245	0.516831	0.786592	0.520093	0.750966	1.03791
PWY0-1297: superpathway of purine deoxyribonucleosides degradation	100	0.779471	0.914267	0.631607	0.856789	0.385066	0.660114	1.02657
PWY66-422	100	0.779471	0.914267	0.0263587	0.107531	0.0311991	0.129788	0.98181
GLUCONEO-PWY: gluconeogenesis I	100	0.785363	0.917728	0.0770157	0.224569	0.053008	0.167056	1.00115
PWY-7210: pyrimidine deoxyribonucleotides biosynthesis from CTP	63	0.798109	0.92599	0.427198	0.716401	0.410076	0.676951	1.02846
PWY-5101: L-isoleucine biosynthesis II	28	0.79837	0.92599	0.727051	0.8966	0.6345	0.795641	0.835903
PWY-6572: chondroitin sulfate degradation I (bacterial)	41	0.812987	0.939451	0.721299	0.896595	0.631141	0.795641	0.772267
DAPLYSINESYN-PWY: L-lysine biosynthesis I	100	0.838906	0.941506	0.351294	0.637231	0.153449	0.363966	0.964539
GLUTORN-PWY: L-ornithine biosynthesis I	100	0.832915	0.941506	0.0345592	0.125378	0.0300186	0.128084	0.98212
PWY-6737: starch degradation V	100	0.838906	0.941506	0.0279582	0.109037	0.039474	0.145311	0.997427
P185-PWY: formaldehyde assimilation III (dihydroxyacetone cycle)	98	0.829922	0.941506	0.229913	0.487979	0.126079	0.31981	0.965512
PWY-5345: superpathway of L-methionine biosynthesis (by sulfhydrylation)	88	0.832788	0.941506	0.844906	0.944669	0.756276	0.86025	0.963279
SO4ASSIM-PWY: assimilatory sulfate reduction I	88	0.820826	0.941506	0.881085	0.944669	0.767306	0.86115	0.956803
SULFATE-CYS-PWY: superpathway of sulfate assimilation and cysteine biosynthesis	88	0.820826	0.941506	0.838906	0.944669	0.764381	0.860963	0.959758
P124-PWY: Bifidobacterium shunt	83	0.826526	0.941506	0.440718	0.719829	0.364544	0.635406	0.761061
PWY4LZ-257: superpathway of fermentation (Chlamydomonas reinhardtii)	83	0.853578	0.94692	0.820962	0.944669	0.772966	0.864393	1.35327
GLUCARDEG-PWY: D-glucarate degradation I	69	0.854879	0.94692	0.887142	0.94467	0.859631	0.912261	0.980927
KETOGLUCONMET-PWY: ketogluconate metabolism	23	0.85587	0.94692	0.459121	0.734593	0.598824	0.784217	0.978492
PWY-6349: CDP-archaeol biosynthesis	15	0.847078	0.94692	0.692784	0.885855	0.568154	0.77163	1.06572
PWY0-1296: purine ribonucleosides degradation	100	0.86296	0.95139	0.0424481	0.147153	0.0295534	0.128084	0.974967
ARO-PWY: chorismate biosynthesis I	100	0.881085	0.954383	0.0198969	0.101768	0.0261731	0.127563	0.988469
COBALSYN-PWY: superpathway of adenosylcobalamin salvage from cobinamide I	100	0.887142	0.954383	0.092204	0.263923	0.0802648	0.214422	0.989723
THRESYN-PWY: superpathway of L-threonine biosynthesis	100	0.893205	0.954383	0.0139441	0.0925648	0.0211718	0.114801	0.98778
PWY-7013: (S)-propane-1,2-diol degradation	99	0.868994	0.954383	0.257828	0.525767	0.197676	0.43741	1.00559
PWY-7198: pyrimidine deoxyribonucleotides de novo biosynthesis IV	99	0.881085	0.954383	0.487515	0.756697	0.340921	0.611306	0.995791
POLYAMSYN-PWY: superpathway of polyamine biosynthesis I	95	0.875027	0.954383	0.27096	0.538276	0.209116	0.456253	1.00759
P621-PWY: nylon-6 oligomer degradation	26	0.889722	0.954383	0.431678	0.716401	0.560219	0.77163	1.55787
PWY-7384: anaerobic energy metabolism (invertebrates, mitochondrial)	22	0.8866	0.954383	0.578087	0.834875	0.605757	0.784217	1.53521
PWY-4722: creatinine degradation II	11	0.891174	0.954383	0.803111	0.93149	0.5834	0.780897	1.11519
ARG+POLYAMINE-SYN: superpathway of arginine and polyamine biosynthesis	95	0.899267	0.95463	0.284544	0.541327	0.217363	0.461342	1.0154
POLYAMINSYN3-PWY: superpathway of polyamine biosynthesis II	62	0.899555	0.95463	0.875036	0.944669	0.788846	0.870565	0.996785
PWY66-389: phytol degradation	16	0.918173	0.971084	0.604582	0.842096	0.519639	0.750966	1.641
THISYNARA-PWY: superpathway of thiamine diphosphate biosynthesis III (eukaryotes)	100	0.9358	0.979763	0.0409098	0.143414	0.039588	0.145311	0.974215
PWY66-409: superpathway of purine nucleotide salvage	99	0.9358	0.979763	0.264338	0.532087	0.158006	0.370661	0.977952
PWY-5173	55	0.932607	0.979763	0.709844	0.889443	0.705788	0.836089	1.60776
GOLPDLCAT-PWY: superpathway of glycerol degradation to 1,3-propanediol	100	0.948009	0.983053	0.15472	0.370987	0.0687783	0.190956	1.02439
PWY-1861: formaldehyde assimilation II (assimilatory RuMP Cycle)	100	0.948009	0.983053	0.473201	0.745596	0.334976	0.604119	1.00214
PWY0-166: superpathway of pyrimidine deoxyribonucleotides de novo biosynthesis (E. coli)	17	0.948394	0.983053	0.526802	0.797875	0.557933	0.77163	1.29577
PWY-6549: L-glutamine biosynthesis III	99	0.954118	0.985712	0.274314	0.538276	0.212792	0.456734	0.966218
PWY0-162: superpathway of pyrimidine ribonucleotides de novo biosynthesis	100	0.972461	0.98815	0.0744865	0.219243	0.0556617	0.171336	0.979878
PWY-7115: C4 photosynthetic carbon assimilation cycle, NAD-ME type	99	0.966345	0.98815	0.224013	0.478713	0.139561	0.342859	0.951893
PWY-7003: glycerol degradation to butanol	85	0.975481	0.98815	0.371469	0.64388	0.281683	0.549282	1.04833
PWY-6969: TCA cycle V (2-oxoglutarate synthase)	84	0.966279	0.98815	0.626161	0.85311	0.564591	0.77163	1.01458
HEME-BIOSYNTHESIS-II: heme b biosynthesis I (aerobic)	76	0.972264	0.98815	0.648065	0.867721	0.655348	0.805718	1.37234
PWY-7312: dTDP-&beta;-D-fucofuranose biosynthesis	45	0.973228	0.98815	0.61533	0.845739	0.763006	0.860963	0.92928
ANAGLYCOLYSIS-PWY: glycolysis III (from glucose)	100	0.990819	0.994005	0.125904	0.332899	0.107165	0.276326	1.03404
PWY-5367: petroselinate biosynthesis	84	0.990801	0.994005	0.547035	0.808886	0.455514	0.710603	0.832469
PWY-7209: superpathway of pyrimidine ribonucleosides degradation	61	0.990535	0.994005	0.675878	0.874996	0.678797	0.817702	0.851598
PYRIDNUCSAL-PWY: NAD salvage pathway I (PNC VI cycle)	91	0.996938	0.996938	0.567645	0.827594	0.39832	0.66157	0.932017
Bolded rows are pathways mentioned in the manuscript.
q values are p-values adjusted for false discovery rate
Colors: Purple cells belong to pathways high in healthy cohort, pink cells belong to pathways high in asthma cohort, white cells have a fold change near 1
Green cells with green text are q values below the target rate of 0.2
n.s. q>0.2; * q<0.2; ** q<0.05
